# Consensus transcriptional states describe human mononuclear phagocyte diversity in the lung across health and disease

**DOI:** 10.1101/2020.08.06.240424

**Authors:** Joshua M. Peters, Paul C. Blainey, Bryan D. Bryson

## Abstract

Monocytes, dendritic cells, and macrophages, commonly referred to as mononuclear phagocytes (MNPs), are innate immune cells capable of adopting diverse homeostatic and pathogenic phenotypes. Recent single-cell RNA-sequencing studies across many diseases in the lung have profiled this diversity transcriptionally, defining new cellular states and their association with disease. Despite these massive cellular profiling efforts, many studies have focused on defining myeloid dysfunction in specific diseases without identifying common pan-disease trends in the mononuclear phagocyte compartment within the lung. To address these gaps in our knowledge, we collate, process, and analyze 561,390 cellular transcriptomes from 12 studies of the human lung across multiple human diseases. We develop a computational framework to identify and compare dominant gene markers and gene expression programs and characterize MNP diversity in the lung, proposing a conserved dictionary of gene sets. Utilizing this reference, we efficiently identify disease-associated and rare MNP populations across multiple diseases and cohorts. Furthermore, we demonstrate the utility of this dictionary in characterizing a recently published dataset of bronchoalveolar lavage cells from COVID-19 patients and healthy controls which further reveal novel transcriptional shifts directly relatable to other diseases in the lung. These results underline conserved MNP transcriptional programs in lung disease, provide an immediate reference for characterizing the landscape of lung MNPs and establish a roadmap to dissecting MNP transcriptional complexity across tissues.
