## Supplemental Table 1 for "Consensus transcriptional states describe human mononuclear phagocyte diversity in the lung across health and disease"

ID	First_Author	Year	Published	Type	Disease	Tissue	Donors	Tissue_Prep.	Cell_Prep.	Technology	Pipeline	Genome_Build	Metadata	PMID	Link	Complete	Train	Test
Braga_2019	Braga	2019	TRUE	Healthy	Healthy	Lung	4	Enz. 37C	NA	Drop-seq	Drop-seq	hg19	TRUE	31209336	https://www.ncbi.nlm.nih.gov/geo/query/acc.cgi?acc=GSE130148	TRUE	TRUE	FALSE
Habermann_2019	Habermann	2019	Preprint	Chronic	Pulmonary Fibrosis	Lung	30	Enz. 37C	Sort CD45+, CD45-	10X v2 5'	Cell Ranger	hg38	TRUE	NA	https://www.ncbi.nlm.nih.gov/geo/query/acc.cgi?acc=GSE135893	TRUE	TRUE	FALSE
Lambrechts_2018	Lambrechts	2018	TRUE	Cancer	Lung Cancer	Lung	5	Enz. 37C	NA	10X v1/v2 3'	Cell Ranger	hg19	TRUE	29988129	https://www.ebi.ac.uk/arrayexpress/experiments/E-MTAB-6149/	TRUE	TRUE	FALSE
Laughney_2020	Laughney	2020	TRUE	Cancer	Lung Cancer	Lung	17	Enz. 37C	Sort Live	10X v2 3'	SEQC	hg38	FALSE	32042191	https://www.ncbi.nlm.nih.gov/geo/query/acc.cgi?acc=GSE123902	TRUE	TRUE	FALSE
Madissoon_2019	Madissoon	2019	TRUE	Healthy	Healthy	Lung	5	Enz. 37C	MACS Dead	10X v2 3'	Cell Ranger	hg38	TRUE	31892341	https://www.biorxiv.org/content/10.1101/741405v1.full.pdf	TRUE	TRUE	FALSE
Mayr_2020	Mayr	2020	Preprint	Chronic	Pulmonary Fibrosis	Lung	15	Enz. 37C	NA	Drop-seq	Drop-seq	hg19	TRUE	NA	https://www.medrxiv.org/content/10.1101/2020.01.21.20018358v1	TRUE	TRUE	FALSE
Morse_2019	Morse	2019	TRUE	Chronic	Pulmonary Fibrosis	Lung	13	Enz. 37C	NA	10X v2 3'	Cell Ranger	hg38	FALSE	31221805	https://www.ncbi.nlm.nih.gov/geo/query/acc.cgi?acc=GSE128033	TRUE	TRUE	FALSE
Raredon_2019	Raredon	2019	TRUE	Healthy	Healthy	Lung	14	Enz. 37C	NA	10X v2 3'	Cell Ranger	hg38	FALSE	31840053	https://www.ncbi.nlm.nih.gov/geo/query/acc.cgi?acc=GSE133747	TRUE	TRUE	FALSE
Reyfman_2019	Reyfman	2019	TRUE	Chronic	Pulmonary Fibrosis	Lung	17	Enz. 37C	NA	10X v2 3'	Cell Ranger	hg38	FALSE	30554520	https://www.ncbi.nlm.nih.gov/geo/query/acc.cgi?acc=GSE122960	TRUE	TRUE	FALSE
Travaglini_2020	Travaglini	2020	Preprint	Healthy	Healthy	Lung	3	Enz. 37C	MACS Lineage	10X v2 3'	Cell Ranger	hg38	TRUE	NA	https://www.synapse.org/#!Synapse:syn21041850/wiki/600865	TRUE	TRUE	FALSE
Valenzi_2019	Valenzi	2019	TRUE	Immune	SS-ILD	Lung	7	Enz. 37C	NA	10X v2 3'	Cell Ranger	hg38	FALSE	31405848	https://www.ncbi.nlm.nih.gov/geo/query/acc.cgi?acc=GSE128169	TRUE	TRUE	FALSE
Zilionis_2019	Zilionis	2019	TRUE	Cancer	Lung Cancer	Lung	7	Enz. 37C	NA	inDrop	inDrop	hg38	TRUE	30979687	https://www.ncbi.nlm.nih.gov/geo/query/acc.cgi?acc=GSE127465	TRUE	TRUE	FALSE
Kim_2020	Kim	2020	TRUE	Cancer	Lung Cancer	Lung	44	Enz. 37C	NA	10X v2 3'	Cell Ranger	hg38	TRUE	32385277	https://www.ncbi.nlm.nih.gov/geo/query/acc.cgi?acc=GSE131907	TRUE	FALSE	TRUE
Liao_2020	Liao	2020	TRUE	Infection	COVID-19	Lung	12	NA	NA	10X v2 3'	Cell Ranger	hg38	TRUE	32398875	https://www.ncbi.nlm.nih.gov/geo/query/acc.cgi?acc=GSE145926	TRUE	FALSE	TRUE
Chua_2020	Chua	2020	TRUE	Infection	COVID-19	Lung	2	NA	NA	10X v3 3'	Cell Ranger	hg38	TRUE	NA	https://figshare.com/articles/COVID-19_severity_correlates_with_airway_epithelium-immune_cell_interactions_identified_by_single-cell_analysis/12436517	TRUE	FALSE	TRUE
