## Supplemental Table 2 for "Consensus transcriptional states describe human mononuclear phagocyte diversity in the lung across health and disease"

study	sample_id	donor	batch	batch_frequency	condition	disease_classification	percent_mit	percent_rib	percent_hsp	percent_hgb
Braga_2019	Dropseq_1	ASK428	Dropseq_1	2189	health	health	4.436288705	12.80006177	0.892504903	0.012626656
Braga_2019	Dropseq_2	ASK440	Dropseq_2	3314	health	health	4.27979231	11.05537629	0.823980919	7.19E-04
Braga_2019	Dropseq_3	ASK452	Dropseq_3	2485	health	health	5.931352767	12.55038486	1.182315805	0.001529279
Braga_2019	Dropseq_4	ASK454	Dropseq_4	2372	health	health	4.521189653	10.39579499	0.676756568	3.66E-04
Habermann_2019	THD0001	F01157	THD0001	2218	Control	health	4.756210142	17.47951801	0.907405579	2.16E-04
Habermann_2019	THD0002	F01174	THD0002	2647	Control	health	4.17407583	14.1021518	1.948525761	2.56E-04
Habermann_2019	THD0005	F01365	THD0005	3494	Control	health	5.042335424	10.30426741	1.312803512	0.075212578
Habermann_2019	THD0005	F01366	THD0005	3494	Control	health	5.186213519	9.157999811	1.989340167	0.032669917
Habermann_2019	THD0005	F01367	THD0005	3494	Control	health	4.76621033	6.716782152	4.437757581	0.006102727
Habermann_2019	TILD001	F00431	TILD001	2128	IPF	disease	4.073343288	12.75938829	1.792747126	1.93E-04
Habermann_2019	TILD006	F01302	TILD006	3313	IPF	disease	5.059895061	19.76506708	0.582133754	2.64E-04
Habermann_2019	TILD006	F01303	TILD006	3313	IPF	disease	5.120939579	21.67674701	0.688278772	4.75E-04
Habermann_2019	TILD010	F01214	TILD010	1584	IPF	disease	5.234512294	14.60218803	0.715073221	0.00134645
Habermann_2019	TILD015	F01172	TILD015	6402	IPF	disease	4.346875407	8.593583181	2.014651507	0.052739158
Habermann_2019	TILD015	F01173	TILD015	6402	IPF	disease	4.457387713	10.31990164	1.530754202	0.011639754
Habermann_2019	TILD019	F01375	TILD019	4006	ILD	disease	5.22349772	10.17152215	0.786632678	0.002081573
Habermann_2019	TILD019	F01376	TILD019	4006	ILD	disease	4.956407179	12.54051626	0.669810166	2.24E-04
Habermann_2019	TILD028	F01379	TILD028	4393	IPF	disease	5.707901753	10.51171865	0.976616076	2.25E-04
Habermann_2019	TILD028	F01380	TILD028	4393	IPF	disease	6.324725923	12.4835012	1.073087565	9.40E-04
Habermann_2019	TILD030	F01385	TILD030	3082	Sarcoidosis	disease	4.92133965	5.132543887	0.737282381	0
Habermann_2019	TILD030	F01386	TILD030	3082	Sarcoidosis	disease	5.195280831	6.928535456	0.857726479	0
Habermann_2019	VUHD65	HD65	VUHD65	2552	Control	health	6.240379623	14.55579917	0.685739959	0.081056817
Habermann_2019	VUHD66	HD66	VUHD66	2802	Control	health	7.257622992	16.3598897	0.965710743	0.005033275
Habermann_2019	VUHD67	HD67	VUHD67	7612	Control	health	5.242157548	20.3509549	0.514154583	0.242363051
Habermann_2019	VUHD68	HD68	VUHD68	5815	Control	health	7.365567311	14.03660264	0.830772992	0.02772679
Habermann_2019	VUHD69	F00409	VUHD69	800	Control	health	5.013393062	12.81227919	0.814525897	1.63E-04
Habermann_2019	VUHD70	HD70	VUHD70	1509	Control	health	5.784472695	13.1083826	0.778475807	0.002762121
Habermann_2019	VUHD071	F01394	VUHD071	2195	Control	health	6.489643783	14.58462342	0.586946306	0.002948829
Habermann_2019	VUILD48	F00202	VUILD48	376	NSIP	disease	6.501357786	8.82437149	4.03095685	2.40E-04
Habermann_2019	VUILD53	ILD53	VUILD53	1116	IPF	disease	6.137015871	15.79152471	1.650071519	8.98E-04
Habermann_2019	VUILD54	F00207	VUILD54	750	cHP	disease	8.272841263	13.34130469	1.664865482	0.093187704
Habermann_2019	VUILD54	F00208	VUILD54	750	cHP	disease	9.037427952	13.580353	1.205019369	7.46E-04
Habermann_2019	VUILD55	ILD55	VUILD55	2749	NSIP	disease	4.435949975	15.26857704	1.310418946	2.08E-04
Habermann_2019	VUILD57	ILD57	VUILD57	1809	Sarcoidosis	disease	5.317304638	13.99454771	0.682056762	7.78E-04
Habermann_2019	VUILD58	ILD58	VUILD58	6785	cHP	disease	7.080165254	12.91939556	0.719690235	0.003542128
Habermann_2019	VUILD59	ILD59-1	VUILD59	15142	IPF	disease	7.442238209	13.18439821	1.410588519	0.006106543
Habermann_2019	VUILD59	ILD59-2	VUILD59	15142	IPF	disease	7.795326058	14.34914712	0.903395756	0.006368355
Habermann_2019	VUILD60	ILD60-1	VUILD60	8463	IPF	disease	7.654315329	15.9352789	0.953058038	0.001420965
Habermann_2019	VUILD60	ILD60-2	VUILD60	8463	IPF	disease	10.90529696	13.50047363	1.061904407	0.003281397
Habermann_2019	VUILD61	ILD61-1	VUILD61	8408	IPF	disease	4.038140463	18.3756548	0.678211829	0.001262597
Habermann_2019	VUILD61	ILD61-2	VUILD61	8408	IPF	disease	9.661044766	12.70127548	1.019749913	0.014168841
Habermann_2019	VUILD62	ILD62-1	VUILD62	5513	NSIP	disease	5.312427215	15.29710057	0.706909647	1.26E-04
Habermann_2019	VUILD62	ILD62-2	VUILD62	5513	NSIP	disease	6.078367594	15.49751847	0.616451724	1.27E-04
Habermann_2019	VUILD63	ILD63	VUILD63	2124	IPF	disease	7.311603157	18.86266683	0.709736671	0.006847852
Habermann_2019	VUILD64	F01390	VUILD64	1419	IPF	disease	10.50238453	13.09557178	0.751939779	5.52E-04
Habermann_2019	VUILD65	F01391	VUILD65	3190	IPF	disease	7.322564906	13.11124395	0.909917244	0.00281902
Habermann_2019	VUILD65	F01392	VUILD65	3190	IPF	disease	7.979450507	14.58696358	0.901438159	0.002073566
Lambrechts_2018	1	1	1	2842	TRUE	disease	2.088437651	16.82956559	0.657083656	0.256904592
Lambrechts_2018	1	1	1	2842	FALSE	health	2.088437651	16.82956559	0.657083656	0.256904592
Lambrechts_2018	2	2	2	1472	TRUE	disease	2.151512095	25.28929787	0.798642654	0.665149321
Lambrechts_2018	3	3	3	13204	TRUE	disease	4.543884217	20.93971536	0.904795843	0.198810325
Lambrechts_2018	3	3	3	13204	FALSE	health	4.543884217	20.93971536	0.904795843	0.198810325
Lambrechts_2018	4	4	4	16684	FALSE	health	2.448255386	19.16071684	1.244831181	0.056291461
Lambrechts_2018	4	4	4	16684	TRUE	disease	2.448255386	19.16071684	1.244831181	0.056291461
Lambrechts_2018	5	5	5	18496	TRUE	disease	4.219648834	20.6204658	0.609038556	0.574683232
Lambrechts_2018	5	5	5	18496	FALSE	health	4.219648834	20.6204658	0.609038556	0.574683232
Laughney_2020	LX653_TUMOR	LX653	LX653_TUMOR	362	TUMOR	disease	9.249109375	21.86318937	0.848546928	0.001829424
Laughney_2020	LX661_TUMOR	LX661	LX661_TUMOR	4566	TUMOR	disease	4.24813082	27.49490344	4.80143062	5.18E-04
Laughney_2020	LX675_TUMOR	LX675	LX675_TUMOR	3429	TUMOR	disease	5.206645043	20.80769321	2.770678942	2.47E-04
Laughney_2020	LX675_NORMAL	LX675	LX675_NORMAL	3061	NORMAL	health	6.318879726	20.49803902	0.570201103	0.030490836
Laughney_2020	LX676_TUMOR	LX676	LX676_TUMOR	4014	TUMOR	disease	3.671924139	28.94824281	6.052715082	0.002579634
Laughney_2020	LX679_TUMOR	LX679	LX679_TUMOR	1974	TUMOR	disease	6.228085133	29.73573631	0.851977253	0.006782582
Laughney_2020	LX680_TUMOR	LX680	LX680_TUMOR	885	TUMOR	disease	4.934533729	21.03068402	2.943599547	0.001541836
Laughney_2020	LX682_TUMOR	LX682	LX682_TUMOR	4084	TUMOR	disease	2.720012862	26.4915732	3.328176828	6.81E-04
Laughney_2020	LX682_NORMAL	LX682	LX682_NORMAL	4054	NORMAL	health	3.976828788	19.96592974	2.650626241	0.002270253
Laughney_2020	LX684_TUMOR	LX684	LX684_TUMOR	376	TUMOR	disease	6.691952856	24.75313881	0.672917266	0.001046924
Laughney_2020	LX684_NORMAL	LX684	LX684_NORMAL	2475	NORMAL	health	3.743100744	29.31232751	0.875199853	0.00193363
Laughney_2020	LX685_NORMAL	LX685	LX685_NORMAL	3123	NORMAL	health	4.372208829	26.26556945	0.849854502	0.007193144
Madissoon_2019	HCATisStab7509734	343B	343B_0h	2347	health	health	5.922392448	28.13277707	0.765899524	0.005662901
Madissoon_2019	HCATisStab7509735	343B	343B_24h	1918	health	health	5.338252521	26.9282584	1.007361485	0.022367337
Madissoon_2019	HCATisStab7509736	343B	343B_72h	3718	health	health	3.846793323	24.17115691	0.989421852	0.005684605
Madissoon_2019	HCATisStab7587202	356C	356C_0h	3772	health	health	3.773043733	24.11635226	0.850336709	0.015559245
Madissoon_2019	HCATisStab7587205	356C	356C_12h	3471	health	health	3.986261772	21.08931325	1.202631045	0.03306008
Madissoon_2019	HCATisStab7587208	356C	356C_24h	3689	health	health	3.682677855	19.38485232	1.164992394	0.018241965
Madissoon_2019	HCATisStab7587211	356C	356C_72h	2632	health	health	3.404986474	21.25634972	1.40001899	0.167301274
Madissoon_2019	HCATisStab7646032	367C	367C_0h	4252	health	health	4.405207857	21.04379202	1.216443591	0.003469394
Madissoon_2019	HCATisStab7646033	367C	367C_12h	4361	health	health	4.205739458	23.35546841	2.125353982	0.02371695
Madissoon_2019	HCATisStab7646034	367C	367C_24h	1713	health	health	3.831357091	23.14548008	2.199935533	0.004594271
Madissoon_2019	HCATisStab7646035	367C	367C_72h	3037	health	health	3.423502606	18.95691487	2.448288198	0.01041842
Madissoon_2019	HCATisStab7659968	368C	368C_0h	505	health	health	4.416649804	17.40680366	2.466348191	0.003523644
Madissoon_2019	HCATisStab7659969	368C	368C_12h	3299	health	health	3.973740094	25.33657097	2.533287987	0.026902663
Madissoon_2019	HCATisStab7659970	368C	368C_24h	2050	health	health	3.791354714	16.82560828	2.080326894	0.006975478
Madissoon_2019	HCATisStab7659971	368C	368C_72h	1418	health	health	3.618966784	16.30969459	2.167044619	0.060523066
Madissoon_2019	HCATisStab7747197	390C	390C_0h	3580	health	health	3.30552568	26.29761603	2.014165492	0.042101629
Madissoon_2019	HCATisStab7747198	390C	390C_12h	5110	health	health	4.531548053	22.35055027	2.156684657	0.137294743
Madissoon_2019	HCATisStab7747199	390C	390C_24h	2703	health	health	2.812993702	22.17034414	1.935556735	0.086487039
Madissoon_2019	HCATisStab7747200	390C	390C_72h	3445	health	health	3.417059579	23.53905031	1.506047187	0.107918808
Mayr_2020	muc10380	muc10380	muc10380	5428	control donor	health	1.44488426	7.910652878	1.036764298	0.002566258
Mayr_2020	muc10381	muc10381	muc10381	5117	endstage lung fibrosis	disease	1.566011864	10.34495026	1.617810789	0.017512941
Mayr_2020	muc3843	muc3843	muc3843	1944	control donor	health	1.215980006	10.36258776	0.840808846	0.012575667
Mayr_2020	muc4658	muc4658	muc4658	1996	control donor	health	2.122486963	8.631133142	0.789750397	6.61E-04
Mayr_2020	muc4659	muc4659	muc4659	302	control donor	health	2.448851492	8.053071658	0.837686683	0.00699374
Mayr_2020	muc5103	muc5103	muc5103	2133	control donor	health	3.034386257	9.138664823	1.079017205	0.001487187
Mayr_2020	muc5105	muc5105	muc5105	1152	control donor	health	2.390074084	6.210731331	0.912753626	0.018995216
Mayr_2020	muc5212	muc5212	muc5212	1577	control donor	health	2.672163948	8.465784829	0.844992823	0.010507906
Mayr_2020	muc5213	muc5213	muc5213	1538	control donor	health	2.901380725	8.001588194	0.923422443	0.006417649
Mayr_2020	muc5288	muc5288	muc5288	79	control donor	health	1.419912625	14.23969302	0.923924126	0.002194323
Mayr_2020	muc8257	muc8257	muc8257	4441	endstage lung fibrosis	disease	1.212658289	8.671480837	1.527792672	0.002373496
Mayr_2020	muc8258	muc8258	muc8258	4676	endstage lung fibrosis	disease	1.139282216	8.933788046	1.522003707	0.001897363
Mayr_2020	muc9826	muc9826	muc9826	3261	endstage lung fibrosis	disease	1.325373061	7.265798633	1.946944884	0.03302503
Mayr_2020	muc9832	muc9832	muc9832	1167	control donor	health	1.975994447	8.504851221	1.081841025	0.003390038
Mayr_2020	muc9833	muc9833	muc9833	3804	control donor	health	1.710846914	6.184999508	1.369857486	3.76E-04
Morse_2019	SC56_NOR_MIXED	SC56	SC56_NOR_MIXED	8862	NOR	health	7.59598529	20.75979133	0.806105913	0.034495214
Morse_2019	SC59_NOR_MIXED	SC59	SC59_NOR_MIXED	4228	NOR	health	4.325849066	20.20713426	0.505694367	0.005087804
Morse_2019	SC155_NOR_LOW	SC155	SC155_NOR_LOW	14188	NOR	health	9.349965234	21.63217735	0.873585059	0.038053421
Morse_2019	SC156_NOR_UP	SC156	SC156_NOR_UP	30719	NOR	health	11.26865365	21.88459382	1.0424977	0.049684001
Morse_2019	SC87_IPF_LOW	SC87	SC87_IPF_LOW	9748	IPF	disease	7.596628418	23.78763871	0.723919335	0.087969809
Morse_2019	SC88_IPF_UP	SC88	SC88_IPF_UP	10949	IPF	disease	13.43902291	22.8425202	0.497793028	0.196867486
Morse_2019	SC93_IPF_LOW	SC93	SC93_IPF_LOW	6093	IPF	disease	10.68601245	20.64736092	0.752360503	0.004197712
Morse_2019	SC94_IPF_UP	SC94	SC94_IPF_UP	3706	IPF	disease	6.071242614	19.19520007	0.68150743	0.00427542
Morse_2019	SC153_IPF_LOW	SC153	SC153_IPF_LOW	5818	IPF	disease	13.68464643	18.8363255	0.597399952	0.237925707
Morse_2019	SC154_IPF_UP	SC154	SC154_IPF_UP	5462	IPF	disease	7.684658283	20.55513907	0.544857186	0.070423137
Raredon_2019	Hum1	Hum1	Hum1	2193	health	health	2.980540257	15.0604481	0.613771091	0.046392848
Raredon_2019	Hum2	Hum2	Hum2	2997	health	health	3.039132504	12.18889987	1.695451156	0.002354689
Raredon_2019	001C	001C	001C	466	health	health	4.256212584	12.05202204	0.695170789	0.002800522
Raredon_2019	048C	048C	048C	583	health	health	3.178958647	16.2937219	0.312814793	0.002319927
Raredon_2019	098C	098C	098C	2849	health	health	2.973847611	11.11908722	0.71060255	0.00195621
Raredon_2019	133C	133C	133C	2074	health	health	3.48551624	14.44613602	0.466690272	0.001840168
Raredon_2019	1372C	1372C	1372C	1291	health	health	4.1542556	12.34009926	0.480615294	0.001798723
Raredon_2019	137C	137C	137C	211	health	health	3.608358674	13.87883365	0.889963569	0.00193246
Raredon_2019	160C	160C	160C	574	health	health	4.279465995	11.8153419	0.462499856	0.004693886
Raredon_2019	192C	192C	192C	823	health	health	3.942760858	11.58770303	0.491461842	0.002247761
Raredon_2019	222C	222C	222C	2825	health	health	3.8193051	11.72759835	0.595293795	0.001543082
Raredon_2019	244C	244C	244C	116	health	health	3.244482813	3.970822652	0.866557232	0.006429112
Raredon_2019	388C	388C	388C	502	health	health	4.341377275	9.414739728	0.449261024	0.003442295
Raredon_2019	454C	454C	454C	363	health	health	4.202022005	9.746789835	0.497741808	0.001565218
Reyfman_2019	Donor_01	Donor_01	Donor_01	5437	Donor	health	6.606381995	22.58253716	0.520377491	0.004417109
Reyfman_2019	IPF_01	IPF_01	IPF_01	2253	IPF	disease	6.162983267	19.97036791	0.52232985	0.089620586
Reyfman_2019	IPF_02	IPF_02	IPF_02	2332	IPF	disease	6.052477921	24.39001328	0.49285623	0.087125684
Reyfman_2019	Donor_02	Donor_02	Donor_02	3858	Donor	health	5.366780171	22.50761315	0.399780057	0.016003485
Reyfman_2019	Donor_03	Donor_03	Donor_03	5235	Donor	health	4.448563866	18.48593803	0.556494784	1.68E-04
Reyfman_2019	IPF_03	IPF_03	IPF_03	4027	IPF	disease	6.85340528	15.98684758	0.593027951	7.00E-04
Reyfman_2019	Donor_04	Donor_04	Donor_04	5191	Donor	health	5.901938828	17.06356767	0.658370786	0.00182582
Reyfman_2019	IPF_04	IPF_04	IPF_04	5358	IPF	disease	7.131000921	15.24039145	0.629085669	0.001789656
Reyfman_2019	Donor_05	Donor_05	Donor_05	5341	Donor	health	3.261074463	26.61654873	0.362193858	6.69E-04
Reyfman_2019	HP_01	HP_01	HP_01	2855	HP	disease	5.250633285	18.51133367	0.50761262	0.004983837
Reyfman_2019	Donor_06	Donor_06	Donor_06	4300	Donor	health	4.369369312	21.91237549	0.400490251	0.056037158
Reyfman_2019	SSc-ILD_01	SSc-ILD_01	SSc-ILD_01	5190	SSc-ILD	disease	5.996555241	19.24635139	0.4516443	0.002050675
Reyfman_2019	Donor_07	Donor_07	Donor_07	7516	Donor	health	2.688786279	29.65917768	0.55699494	0.043488321
Reyfman_2019	Myositis-ILD_01	Myositis-ILD_01	Myositis-ILD_01	7180	Myositis-ILD	disease	7.284524372	23.84273406	0.414230528	0.045520075
Reyfman_2019	Donor_08	Donor_08	Donor_08	6754	Donor	health	4.55987501	28.96576597	0.340120506	0.025306569
Reyfman_2019	SSc-ILD_02	SSc-ILD_02	SSc-ILD_02	6400	SSc-ILD	disease	5.299874363	20.35503881	0.400804186	0.035067945
Travaglini_2020	distal 1a	P1_3	P1_3	2454	normal	health	0.01509016	16.19473959	0.496126802	7.24E-04
Travaglini_2020	distal 1a	P1_2	P1_2	2187	normal	health	0.016366446	17.90053033	0.586019348	0.003019516
Travaglini_2020	distal 1a	P1_4	P1_4	2883	normal	health	0.012440066	17.02264996	0.597354843	0.007210819
Travaglini_2020	distal 2	P2_1	P2_1	4351	normal	health	0.035945021	10.71523954	0.6144836	0.002649727
Travaglini_2020	distal 2	P2_2	P2_2	3643	normal	health	0.028446747	16.82058664	0.540932993	0.001949797
Travaglini_2020	medial 2	P2_3	P2_3	3008	normal	health	0.038808128	16.11055694	0.524503645	0.002249548
Travaglini_2020	medial 2	P2_4	P2_4	1438	normal	health	0.046908156	11.73187222	0.680002204	0.003699785
Travaglini_2020	distal 2	P2_5	P2_5	6209	normal	health	0.019094231	13.06864219	0.655063597	0.004440469
Travaglini_2020	medial 2	P2_6	P2_6	1471	normal	health	0.046979462	11.64052871	0.700638927	0.003696554
Travaglini_2020	distal 2	P2_7	P2_7	4339	normal	health	0.033626526	10.79651248	0.607798308	0.003405769
Travaglini_2020	medial 2	P2_8	P2_8	4334	normal	health	0.032133287	14.4904834	0.632136051	0.026081233
Travaglini_2020	proximal 3	P3_2	P3_2	2067	normal	health	0.018441662	23.60687792	0.580356798	3.09E-04
Travaglini_2020	proximal 3	P3_3	P3_3	4148	normal	health	0.012211776	16.50661117	0.701051234	1.43E-04
Travaglini_2020	distal 3	P3_5	P3_5	4671	normal	health	0.01136348	11.64111938	0.685995649	0.005093454
Travaglini_2020	distal 3	P3_6	P3_6	5591	normal	health	0.010593413	13.57756661	0.654948465	1.83E-04
Travaglini_2020	distal 3	P3_7	P3_7	6641	normal	health	0.012346798	18.92903942	0.550960155	2.57E-04
Travaglini_2020	proximal 3	P3_4	P3_4	1558	normal	health	0.01953432	13.80985295	0.781785154	0.005388125
Valenzi_2019	SC51_LOW	SC51	SC51_LOW	6156	SSC	disease	11.01635001	16.47010725	0.640045663	0.094213543
Valenzi_2019	SC52_UP	SC52	SC52_UP	5845	SSC	disease	8.034294071	16.78343839	0.576455071	0.129037519
Valenzi_2019	SC63_LOW	SC63	SC63_LOW	6541	SSC	disease	7.269663561	17.49017295	0.668319675	0.126525636
Valenzi_2019	SC64_UP	SC64	SC64_UP	7860	SSC	disease	6.692639429	17.84062336	0.826290552	0.067840898
Valenzi_2019	SC108_LOW	SC108	SC108_LOW	39169	SSC	disease	5.231741238	17.9489828	0.67350717	0.408867686
Valenzi_2019	SC109_UP	SC109	SC109_UP	31759	SSC	disease	6.457286754	18.91958278	0.637507547	0.368477562
Valenzi_2019	SC135_LOW	SC135	SC135_LOW	26505	SSC	disease	18.04191066	18.96751833	0.644503819	0.427484294
Valenzi_2019	SC136_UP	SC136	SC136_UP	22967	SSC	disease	14.18984121	19.16230209	0.474352755	0.201891854
Zilionis_2019	p1t1	p1	p1t1	2527	tumor	disease	7.524697859	12.97882042	1.406395709	3.65E-04
Zilionis_2019	p1t2	p1	p1t2	2828	tumor	disease	7.360892629	13.69621893	1.386634687	1.94E-04
Zilionis_2019	p1t3	p1	p1t3	1342	tumor	disease	7.019671558	13.28299797	1.35079444	1.45E-04
Zilionis_2019	p1t4	p1	p1t4	1584	tumor	disease	7.354644722	13.73354449	1.359929085	5.68E-04
Zilionis_2019	p2t1	p2	p2t1	248	tumor	disease	6.823915292	16.31469608	1.242738579	9.81E-04
Zilionis_2019	p2t2	p2	p2t2	227	tumor	disease	6.873180776	16.13503607	1.228450983	3.57E-04
Zilionis_2019	p3t1	p3	p3t1	3214	tumor	disease	9.673649765	17.58140348	1.104962075	0.063892221
Zilionis_2019	p3t2	p3	p3t2	3344	tumor	disease	9.107831729	19.40530085	1.132040207	0.085007398
Zilionis_2019	p3t3	p3	p3t3	3609	tumor	disease	9.110850323	19.46000428	1.114320601	0.062136561
Zilionis_2019	p4t1	p4	p4t1	1571	tumor	disease	8.580437434	19.56106052	1.708788848	0.002487778
Zilionis_2019	p4t2	p4	p4t2	1496	tumor	disease	8.593705958	19.28998057	1.725625785	0.002698262
Zilionis_2019	p4t3	p4	p4t3	1886	tumor	disease	9.248721374	20.71436431	1.660364842	0.005253019
Zilionis_2019	p5t1	p5	p5t1	2015	tumor	disease	10.2553375	14.508805	1.299958164	3.93E-04
Zilionis_2019	p5t2	p5	p5t2	2548	tumor	disease	8.927848018	18.11213491	1.124096763	1.40E-04
Zilionis_2019	p6t1	p6	p6t1	2948	tumor	disease	10.55527033	18.81243312	1.698177412	1.48E-04
Zilionis_2019	p6t2	p6	p6t2	2651	tumor	disease	10.73202656	18.96971568	1.752942021	1.28E-04
Zilionis_2019	p7t1	p7	p7t1	3205	tumor	disease	8.214532294	8.133066627	1.584061037	9.43E-04
Zilionis_2019	p7t2	p7	p7t2	2881	tumor	disease	8.306983131	8.520984456	1.508709262	1.10E-04
