## Supplemental Table 5 for "Consensus transcriptional states describe human mononuclear phagocyte diversity in the lung across health and disease"

Feature	Number of datasets	Median auROC	Median log FC	Partition
GZMB	8	0.9528106995942078	3.732327609954784	1
JCHAIN	8	0.9481193159127432	2.5510954118642304	1
CXCR4	7	0.9491012875879719	2.2584167676360822	1
GPR183	7	0.9208494208494209	2.2088860088708544	1
ITM2C	6	0.9662869538061913	2.1652722792703534	1
CLIC3	6	0.9367926944586635	2.061398653069859	1
PLAC8	7	0.9198560127244569	2.0440603399728072	1
IRF7	8	0.9108804797972896	1.9477291266647208	1
IGKC	5	0.9039576771723837	1.8809805966738176	1
PLD4	5	0.9205454254638515	1.784941309113369	1
SOX4	4	0.9028579814242865	1.7613074679895773	1
C12orf75	8	0.9378501541401747	1.7557433620891518	1
HERPUD1	8	0.9125613164405574	1.744496059665516	1
CXCR3	7	0.8995948265037044	1.6496644697785705	1
TSPAN13	7	0.9043754776137524	1.6471856330395476	1
LILRA4	5	0.9142958871752119	1.639315089885544	1
SEC61B	8	0.9252512752813602	1.5988635730993814	1
PPP1R14B	6	0.9049527798687218	1.5537988045123887	1
MZB1	5	0.935703989366681	1.5286204758185977	1
IRF8	5	0.870292249539397	1.514597662990083	1
IRF4	5	0.8969678958603658	1.4574257450201913	1
UGCG	5	0.8716851249745987	1.4510481483799806	1
PLP2	3	0.9236888640079619	1.4291421987163102	1
DDIT4	5	0.8787133230086643	1.3642732130858704	1
TCF4	7	0.8730102282733861	1.36223633598418	1
IL3RA	3	0.8661595109073225	1.3308942769786911	1
SERPINF1	7	0.8703202779622765	1.2930324362623757	1
RPL3	7	0.955527185969612	1.2309761101041463	1
SPIB	3	0.8676518901006292	1.1839471637853756	1
SPCS1	3	0.885943744496376	1.1776165904088032	1
RNASET2	3	0.899975663178389	1.1513494447734407	1
RPS6	3	0.902120463772969	1.133222865968711	1
MAP1A	3	0.8704781873436047	1.1201680675665613	1
RPL6	6	0.8788243697434279	1.0947997862091634	1
RPL23A	6	0.913670813731148	1.0854074995667982	1
RPS23	3	0.910474237160437	1.0779185740639812	1
SELL	5	0.8272225555103236	1.0778720725098319	1
RPL18	3	0.865556067138253	1.069649623630256	1
RPL10A	6	0.8774679447315172	1.0654741725475616	1
RPS27	6	0.9288614168705007	1.0569484937319846	1
CYB561A3	3	0.8766123144317353	1.0513013365975523	1
RPS18	3	0.8787596832319361	1.038823989974889	1
RPS3A	8	0.8920388933590286	1.038378915193819	1
RPS4X	7	0.8878166126888444	1.0244204333128057	1
RPS7	4	0.8787643502431455	1.0055423401683585	1
RPS8	6	0.8825937482636814	0.9907021292141369	1
RPL13	4	0.8970510968394398	0.9807717205806288	1
RPS28	6	0.8637570166530985	0.9759704998714978	1
RPS3	3	0.9120860383233704	0.9666735015275263	1
RPLP0	5	0.8610504301293775	0.9609816307975438	1
RPS27A	4	0.8951562803673545	0.9323128213628591	1
RPS12	4	0.9147396649220156	0.9229600442633819	1
RPL13A	4	0.9086649896733088	0.8890270697598692	1
RPL19	3	0.8714620568414885	0.8533212930125513	1
RPL11	3	0.868544640241095	0.8409083994535069	1
STMN1	10	0.9163375157727788	1.9162149256737968	2
H2AFZ	10	0.9443068166243762	1.6640047478217534	2
HMGN2	9	0.8135513157957904	1.5546887130507059	2
TUBA1B	10	0.8658923618574901	1.528255431856289	2
TUBB	10	0.8808607410787652	1.4342969251701747	2
HMGB1	10	0.851594913209307	1.2596098517862033	2
PTMA	4	0.7245408620942293	1.241521463999712	2
HIST1H4C	9	0.7899264409962885	1.2274091486055183	2
HMGB2	8	0.8187873551785521	1.1326619115882584	2
DEK	10	0.7996998770371573	0.946421102887159	2
UBE2C	6	0.8065516965217198	0.9294603528205262	2
NUCKS1	9	0.7694101228768848	0.9157703753627595	2
KIAA0101	9	0.8538441335931494	0.8633120392645739	2
PCNA	8	0.7962786836185825	0.8564716509181425	2
MKI67	8	0.8006312149800252	0.8557653559481913	2
ANP32B	10	0.7705288138544081	0.8262125118014325	2
CKS2	5	0.78600534364799	0.8062313071050508	2
PTTG1	7	0.8040851993939112	0.7861251908652751	2
H2AFV	7	0.7929805981432483	0.7702544624871809	2
CKS1B	7	0.8469009578773659	0.7681210024677352	2
RRM2	5	0.7824177584999031	0.7608301205245858	2
HMGN1	3	0.7776029326351308	0.7570812274937798	2
TYMS	10	0.7830403773478505	0.7553726040130238	2
NUSAP1	7	0.7841717973513533	0.7541013641976885	2
TOP2A	8	0.7693180651773461	0.7498503962793857	2
DUT	9	0.7860018611730646	0.7322246398758682	2
RANBP1	4	0.7770852383000928	0.7312296935392819	2
TK1	9	0.8568652103365939	0.7237619383229394	2
CENPF	7	0.757456512990207	0.7186249788605533	2
PRC1	4	0.6654752924897889	0.7149928838637662	2
ARL6IP1	3	0.6733193453305375	0.7128033050039942	2
RAN	8	0.784226400505529	0.7123708836715776	2
ATAD2	3	0.6552475088396014	0.7103441112236977	2
RPA3	7	0.802704686157196	0.7044569828785331	2
NASP	4	0.6684503252136609	0.6961811238845309	2
IDH2	4	0.777449067026294	0.6892048652452806	2
LSM4	5	0.7738535751017306	0.6883258581215763	2
CDK1	6	0.8014370594684643	0.6812737545249579	2
FAM111A	4	0.6674574740137758	0.6659760857960983	2
TMPO	3	0.661726618705036	0.6592946709744745	2
SMC4	10	0.7861638094903055	0.6363632086013838	2
GGH	3	0.8082800977027425	0.620098124366289	2
TPX2	3	0.7022340083574413	0.6157019711107925	2
SNRNP25	3	0.7867621673401312	0.610329753160016	2
CENPW	6	0.8050840596313045	0.5838838036017284	2
DNMT1	4	0.7367214595613363	0.5791855993037317	2
SMC2	8	0.7480678097961628	0.5732204618747669	2
TMEM106C	5	0.78561197683813	0.5731130177940533	2
CARHSP1	4	0.7676902033139361	0.5715885280555312	2
BIRC5	5	0.7930114275075117	0.5700171801128066	2
CENPU	4	0.7717920404961378	0.5658082724177153	2
ANP32E	5	0.6583119926073233	0.5610519406195066	2
CENPM	7	0.7826748796374965	0.5603367109543308	2
MCM7	6	0.7689032539599209	0.5353505905520421	2
RAD21	3	0.6574433273231319	0.5252885753740945	2
DTYMK	8	0.752834032724915	0.515488348576054	2
RRM1	5	0.7100678177555699	0.511852591493817	2
RAD51AP1	6	0.7653949295680071	0.5110501728733166	2
SKA2	3	0.7605137248468942	0.480619025063992	2
CLSPN	7	0.7556359155684131	0.47398323277493615	2
ZWINT	5	0.7835189077195963	0.4693096153307548	2
MAD2L1	3	0.7989497233128476	0.4411453463089718	2
CENPK	3	0.783712032107383	0.4324781439332771	2
S100A8	8	0.8333387163942144	2.4556328236454767	3
S100A9	7	0.8432771680885635	2.2147594102576322	3
FCN1	3	0.7595874012716631	1.6556670848210708	3
VCAN	7	0.7782954907752763	1.4958041059150706	3
TIMP1	5	0.7361744381234803	1.4371182081560323	3
NAMPT	7	0.7295690171802003	1.4096847006737394	3
SRGN	4	0.7953618861685441	1.4059036648231231	3
THBS1	4	0.6956175403001592	1.2326192250054855	3
S100A12	8	0.6932685154293611	1.1727432136357796	3
SAMSN1	4	0.6951287208701249	1.027450232095907	3
SLC2A3	6	0.705540994525605	1.0019795167612155	3
FOS	4	0.7147076319908097	0.9926207174993088	3
IL1B	4	0.6558604040921606	0.9424423224153761	3
CD55	3	0.6388647890407405	0.9247557247512049	3
G0S2	3	0.6442133728724364	0.9010089311452231	3
FPR1	4	0.6456457209484445	0.8424834061387307	3
C5AR1	3	0.6704846636469179	0.8331221369183175	3
CD300E	5	0.6538582367798259	0.7362242928726326	3
MNDA	3	0.6221531668492842	0.6661910360922729	3
ACSL1	3	0.6487873223909377	0.5935397414461352	3
IFITM2	10	0.8912397703667674	1.8840546362280501	4
IFITM3	9	0.8701291054966951	1.639271732808834	4
LST1	11	0.8499100812503234	1.5540813662321293	4
LILRB2	11	0.814476070984627	1.313418923972197	4
CORO1A	10	0.835375289019632	1.282565095371778	4
COTL1	12	0.8450794432528033	1.175462101339971	4
AIF1	11	0.8391875288250894	1.164648992778872	4
C10orf54	9	0.8240921898420385	1.1516381004280043	4
WARS	4	0.77910843437302435	1.1514525529188187	4
FCGR3A	13	0.7769147387128679	1.0748035440097354	4
RPS19	5	0.9099351075175833	1.0703227893066556	4
FGL2	4	0.7810568151418092	1.0505962439605074	4
CD48	10	0.7946187600472998	1.0420261098760903	4
FAM26F	4	0.782197237051939	1.0229966620045314	4
NAP1L1	4	0.7844310196785649	1.010624374083486	4
CFP	10	0.7862815463648412	0.9978370620055006	4
LIMD2	5	0.8105563880593797	0.9844155406154164	4
CTSS	6	0.7898773792068772	0.9755251525492866	4
PTPRC	12	0.7655903392820078	0.9667443167416336	4
LILRB1	5	0.662021838574119	0.9389310137284177	4
APOBEC3A	5	0.7318595017458653	0.9373334197546134	4
LINC01272	6	0.7646317443672717	0.8865484516073598	4
TNFRSF1B	5	0.7532590494114211	0.8638037953093498	4
FAM65B	8	0.7404777634706261	0.8290402122375888	4
NFKBIZ	5	0.707390719359179	0.8173692452639036	4
PAG1	6	0.7200096461622378	0.801537948662902	4
RHOC	8	0.7293490894429766	0.7910520154274512	4
MTSS1	10	0.7107497286094511	0.7899795451370893	4
VAMP5	5	0.758684284252466	0.7894783113598656	4
POU2F2	8	0.7382390760779496	0.7759027546851034	4
WSB1	7	0.6912716292750086	0.774861241244841	4
LRRC25	7	0.746316799448032	0.7624168835663517	4
LYST	6	0.744548349524379	0.7531664931923632	4
LILRA5	9	0.7100042877320419	0.739381014447451	4
CMTM6	4	0.7468647359604741	0.7332006775455011	4
HLA-E	4	0.7697387819665817	0.7249148928250834	4
ABI3	5	0.7094463059681058	0.7118550299404338	4
STK17B	4	0.7099022731595921	0.7061297525745152	4
CYTIP	7	0.7368817633930816	0.705758761365794	4
HES4	4	0.7253028876354136	0.7050993600189147	4
LILRA1	6	0.7438149844124109	0.7032446489378104	4
HCK	6	0.6831970752638812	0.6979526094495194	4
CARD16	4	0.7190961761314776	0.696807150534728	4
FGR	4	0.7438055453584995	0.6886229360208769	4
RNF144B	4	0.6976485520635742	0.6834303480622613	4
ARHGDIB	5	0.7854202826679891	0.6824537809640556	4
LYN	8	0.6988878066006807	0.6682904728666701	4
SMAP2	6	0.6790784305677304	0.6614910233891671	4
PRELID1	8	0.7468486322858557	0.6583912517722499	4
C19orf38	4	0.720355242031851	0.63599040458253	4
ADGRE2	6	0.7116407863345187	0.6313580758257953	4
CDKN1C	6	0.6948412017746616	0.6303038122594917	4
UQCRB	4	0.7056738202499883	0.551840827149706	4
FABP4	8	0.8507482284216425	2.37501056672288	5
C1QB	6	0.9113129378310452	2.2962907377893824	5
LGALS3	4	0.8688885370734099	1.7734272695914834	5
C1QC	3	0.8696676333487866	1.7184507074139606	5
FBP1	6	0.8254864684369478	1.5020022737078587	5
MARCO	3	0.8424133629553854	1.4772504224567458	5
CD52	5	0.7974265002876044	1.402652284932826	5
TXNIP	3	0.7674901617839965	1.3950219001814514	5
MCEMP1	5	0.8527707738464007	1.3735367299307144	5
ALOX5AP	5	0.8115619469161844	1.3539109758241845	5
ALDH2	8	0.8454186084655353	1.3034869656738302	5
NUPR1	3	0.8005244369196898	1.2708871429621416	5
UBB	5	0.8034652998905362	1.2650859590556567	5
SERPINA1	9	0.8437144731088763	1.2527304425674026	5
CTSC	3	0.7800151825575554	1.2473835863927991	5
GCHFR	5	0.7942248939854183	1.2403804202792046	5
LTA4H	7	0.7866208755562468	1.2173119952394782	5
SERPING1	8	0.817344314303974	1.2094494844134818	5
CD9	3	0.7398431214802896	1.1889370419212235	5
VSIG4	4	0.8147973431517582	1.1631490495462917	5
LPL	5	0.7898945487445127	1.1406129356774577	5
MT-ND2	3	0.7532680326983326	1.1113070550013644	5
MSR1	6	0.7794466285944128	1.063023288172241	5
LY6E	5	0.8292386313948404	1.0525750577887532	5
INHBA	3	0.7797237101005684	1.0499685526962854	5
MGST3	6	0.7982033770993007	1.0433031930330774	5
RBP4	4	0.8115014290565348	1.0176677776095095	5
TSPO	4	0.7443627008836174	0.9612385973966991	5
ALOX5	4	0.7568148463178862	0.9436001415489526	5
TREM1	7	0.8302292222997069	0.9365386796108486	5
NOP10	3	0.7846373524267599	0.8720524896773237	5
GLRX	7	0.7392239627922448	0.8662867834062666	5
CES1	4	0.7625671943376171	0.8366857984890643	5
LRPAP1	3	0.8055607526973165	0.8357321798090961	5
LDHB	3	0.8244298486671945	0.8332653749138564	5
S100A13	5	0.7998088657341808	0.8288178958014644	5
AKR1C3	4	0.7627203102836598	0.8273226004080704	5
LGALS3BP	6	0.799450116571826	0.777101093124785	5
SNX2	3	0.8156042737936798	0.7640255139774248	5
RMDN3	3	0.7502073087528092	0.761945349241999	5
PCOLCE2	8	0.7973175323579968	0.7593649591144358	5
SEPT11	3	0.7497304954932074	0.7485606396780973	5
SPN	3	0.6959030757426775	0.7139077260860482	5
PPARG	6	0.8083133436007668	0.709671222909191	5
MDH1	3	0.8225717422785793	0.7081001197798142	5
PDLIM1	3	0.7818020332313074	0.7031353936528644	5
BSG	7	0.7869028749453433	0.6994004268583923	5
AKR1B1	3	0.790471087827916	0.698289589441022	5
PEBP1	5	0.7684085637000336	0.6958636047247517	5
SOD1	3	0.7729845956718203	0.6920474171170887	5
COMT	5	0.7121068314675248	0.6805688246973127	5
SCD	5	0.6924586712722306	0.6704282166194896	5
DECR1	9	0.7561127836458232	0.6663485106953106	5
GYPC	3	0.7810406378688317	0.6575213976573556	5
PPIC	3	0.8341266061530379	0.6567415882891314	5
MME	5	0.7045990732431411	0.6518776468713311	5
PLBD1	6	0.7847085106135674	0.6478742914855407	5
CITED2	3	0.7518389652579112	0.6197806567229864	5
PLA2G16	4	0.7783174118822289	0.6124829886095565	5
APIP	4	0.8072895614207736	0.6047934154954959	5
NUCB1	3	0.7329213599064872	0.577675370051884	5
AQP3	6	0.7627638138694316	0.5721163305409641	5
GPD1	7	0.7651573797442153	0.5495797577990854	5
RHBDD2	3	0.7337977425221184	0.5463278366008266	5
PHLDA3	4	0.7782828330441277	0.5443197324386372	5
RP5-839B4.8	4	0.8090419581791759	0.531924802676224	5
HDDC2	4	0.7787822811687197	0.5215071003667394	5
EML4	3	0.6972340827268985	0.5208378406814544	5
ABCG1	5	0.7624313865314797	0.494508102386892	5
CD151	3	0.7657251786718716	0.4929889886713408	5
MLPH	3	0.7499674622365854	0.4105507700936775	5
HMOX2	3	0.7518110472586585	0.2949916330511225	5
FABP4	2	0.8509260512478177	2.461351832348157	6
LGALS3	2	0.7996299191962901	1.2243532745135577	6
RBP4	2	0.7908129284047098	1.148903468512572	6
SCD	2	0.8295367403668579	1.0820713952131154	6
NUPR1	3	0.792005346590403	1.0522294070973515	6
PPDPF	3	0.7748219940698308	0.8291333685243842	6
CES1	2	0.7178337920298388	0.6402604955294033	6
ATF4	2	0.7327649684803239	0.5788693697719741	6
MGST1	2	0.6903662414615482	0.5599845646351075	6
CYB5A	2	0.7203457253110073	0.5398689966206178	6
SQSTM1	2	0.7165820194191895	0.5364259063976289	6
CNBP	2	0.7101359053236452	0.534272214873763	6
CSDE1	2	0.7010079457134403	0.45690915299341245	6
HPGD	2	0.6818943291282751	0.44861332165597945	6
C12orf57	2	0.7354804430099893	0.4271206084651275	6
C1orf43	2	0.6942309482725999	0.41711162957351755	6
MDM2	2	0.6954591868604092	0.410807652944458	6
NMB	3	0.6570434053897228	0.396667050536994	6
TMEM38B	2	0.7153660831395108	0.37634307620214025	6
BLOC1S2	2	0.6728425759388901	0.3754783616632351	6
KIF5B	2	0.6775262813564338	0.36121400851435154	6
ADTRP	2	0.7041549774282251	0.3561538627437015	6
DEFB1	2	0.6416546827793047	0.34687285385607586	6
SARS	2	0.7092305264863998	0.3388840933468571	6
HSPA9	2	0.6820535967697469	0.33744448492475565	6
CCPG1	3	0.6817531314924259	0.3115520211904692	6
CAMP	2	0.6416327840978768	0.2932970208929192	6
OPTN	2	0.6605365381304131	0.2517326954168312	6
CXCL10	7	0.803155387797108	1.8596621170147982	7
CXCL9	7	0.7471021036762375	1.4455064575235723	7
SOD2	3	0.8304834971629506	1.3672219890135564	7
GBP1	7	0.8414192043721681	1.3584060424296234	7
C15orf48	5	0.7825236635221572	1.2165410275096589	7
WARS	2	0.8286837687510156	1.1407135531097126	7
PSME2	5	0.7987811270574343	0.9864061044897382	7
HLA-B	2	0.708016344868529	0.9544073489153422	7
TYMP	4	0.7888765399885471	0.9519202506395984	7
STAT1	6	0.8079471850460234	0.9455804610855019	7
LAP3	7	0.8238983457204507	0.9374910332446896	7
FAM26F	6	0.750313584378427	0.8958322360440478	7
VAMP5	6	0.7718274553789805	0.8774146259243348	7
ISG15	5	0.7013442020298889	0.8737029026064322	7
CXCL11	6	0.69440016182362585	0.8086102596957518	7
TNFSF13B	5	0.7645055740207694	0.7744142774213667	7
GBP4	7	0.7491819012460301	0.7581537878266555	7
PLEK	6	0.7171595520613194	0.7498725574316689	7
HLA-A	3	0.7596471907253384	0.7280531688737004	7
GBP2	5	0.7097466634699912	0.7097324957403062	7
NINJ1	4	0.7285246217827248	0.7047879858348935	7
GBP5	7	0.7244305921841285	0.6855146312933311	7
MX1	2	0.7007250889084194	0.6564942029995915	7
FYB	2	0.678061558004988	0.6491517346318609	7
TAP1	2	0.747229594128197	0.6418650243028183	7
RNF213	3	0.7126500738088045	0.6381593624470283	7
PSMB9	3	0.7500258424643373	0.6285881952539942	7
IFIT3	3	0.6897920025903959	0.6276742900498703	7
RARRES3	6	0.7195795912605549	0.6080630774464957	7
PARP14	5	0.7177879525855188	0.6057213318630518	7
SLAMF7	2	0.721363265377541	0.6050793945322956	7
PSTPIP2	3	0.7324318708543115	0.6050271661641202	7
CD40	2	0.682456881130927	0.5692166131825125	7
EPSTI1	4	0.7187150545364067	0.5563576564370452	7
UBE2L6	3	0.7360765400986901	0.5559746079817047	7
PLEKHO1	3	0.7000663952545284	0.541926223361415	7
TAPBP	2	0.7291861860889441	0.5389338484438821	7
TNFSF10	2	0.6803094189077424	0.5370661863424309	7
CTSH	2	0.6892816868519648	0.530360758924979	7
DRAM1	2	0.7071055079678574	0.5196492121153136	7
FCGR1A	6	0.6715803801919131	0.5145245533188265	7
BST2	2	0.7047172427899657	0.5074293950430271	7
IFI35	3	0.703756093662591	0.5038931503986646	7
LILRB4	2	0.7149421556607993	0.4988469985664039	7
ICAM1	3	0.6615672274170848	0.484740288458499	7
IFIT2	2	0.6514130800301269	0.4795942824366277	7
POMP	3	0.6429745357962514	0.4793254198968042	7
PSMB8	2	0.6991194872350011	0.4691458445569401	7
SAMD9L	3	0.6468793095778282	0.43473039110098555	7
CD47	2	0.6529875995083654	0.43145102949575426	7
SLC39A8	2	0.6495200384895746	0.4197041071935958	7
DYNLT1	2	0.6596740824739123	0.4059538630119422	7
IGSF6	2	0.6532619115432077	0.4008205782983465	7
SQRDL	2	0.646350774272497	0.38933204158938456	7
XAF1	2	0.6556108534629764	0.38428246434985325	7
IFI44L	3	0.6600078475584146	0.3756119857118589	7
ANKRD22	5	0.6523846629971042	0.36484938831406766	7
SLAMF8	3	0.6660549501023008	0.3629586367958212	7
APOL6	2	0.6413241280694011	0.35301980142641065	7
CD38	2	0.672331397912606	0.3420230146416712	7
APOL3	2	0.6250817206330146	0.3309548788052301	7
TFEC	2	0.6329340980341616	0.3076994474695557	7
IFIH1	2	0.6295570997741983	0.27987147355108577	7
BIRC3	11	0.9315428280945522	2.595683708771687	8
CCR7	10	0.9198105742079477	2.3160561122113514	8
RGS1	4	0.8929230259199796	2.0264216661241328	8
CCL22	8	0.854612865635199	1.8686552753700618	8
ID2	7	0.8945350461613216	1.8415570625151916	8
MARCKSL1	10	0.8852737441616432	1.8216815752228175	8
LAMP3	11	0.9499784721367942	1.6782766491312353	8
CD83	10	0.8631105597972931	1.6511234374279402	8
FSCN1	10	0.8971551714335688	1.6482526029221511	8
CSF2RA	10	0.9138176289067528	1.6330411790505581	8
TXN	9	0.8321185617103984	1.518259340801669	8
REL	8	0.8516900399519183	1.4489219428551867	8
CST7	8	0.843783317372659	1.4275610446660951	8
BTG1	7	0.8607805583644168	1.423089867563344	8
PPA1	8	0.8668034476925364	1.4026224718896902	8
IL7R	8	0.8441291526384926	1.331320364414545	8
LSP1	7	0.8849709213345577	1.3017663811201794	8
BASP1	5	0.7599898396110023	1.2930522774605722	8
IDO1	7	0.7664690293792021	1.2847983198610127	8
CDKN1A	5	0.8546867407677357	1.2782317020841782	8
RASSF4	8	0.8555687549641431	1.2453127638544177	8
PNRC1	7	0.842093715402306	1.231490515262727	8
NUB1	9	0.8166878477223305	1.231254487510805	8
DUSP4	6	0.8231278823026427	1.2006394238191658	8
DAPP1	10	0.8732221980776075	1.1237837313908603	8
CFLAR	9	0.8663165435254802	1.1171566352454698	8
TBC1D4	5	0.7509831698240866	1.095736960470618	8
NFKB1	5	0.7119889054619264	1.065845195523782	8
STK4	9	0.8601092219193861	1.0622814716739797	8
FNBP1	9	0.82912193880626	1.0595145642698744	8
EBI3	5	0.7867632522804937	1.0085549540279821	8
EEF1A1	7	0.8464224975704567	0.9822158288807499	8
SYNGR2	8	0.8210990140971989	0.972580268535621	8
ZFAS1	5	0.7717152294305227	0.9677899362957659	8
GABARAPL2	8	0.8331134254155077	0.9613135189586954	8
MAP3K13	4	0.809653858047275	0.952141438915801	8
DUSP5	6	0.778261565944221	0.9344844483954944	8
PTPN1	6	0.7892491938548977	0.8979465885343446	8
MARCKS	4	0.7935243917173559	0.8848563423003082	8
NRP2	4	0.8386674732879102	0.875093324363633	8
MGLL	5	0.8055327498342586	0.8662277776998863	8
LAD1	6	0.7911380171668343	0.8364563284266155	8
RFTN1	8	0.8459523018795088	0.8271478007323755	8
TRAF1	4	0.8283145907910264	0.820095745902308	8
GPR157	7	0.8603012633624878	0.8190573104450232	8
KIF2A	4	0.7160044293324322	0.8136773860226685	8
JAK1	4	0.8191946946773594	0.8118207333943461	8
CLIC2	9	0.8086941030771844	0.807181781731412	8
RELB	8	0.8263094965760344	0.7944679734152134	8
IL2RG	4	0.7909779921427892	0.7685153793592788	8
RNASE1	10	0.8239407427547457	1.8219411275301947	9
SEPP1	10	0.8213819096098949	1.6137999557497364	9
MS4A6A	7	0.8185446392542517	1.2342242806592103	9
FOLR2	11	0.8002313451829678	1.224546193722907	9
CCL2	4	0.6937283795457688	1.1014373069534862	9
LGMN	7	0.7894423665552189	1.052258350102611	9
CD163	5	0.7925296597034065	0.9680522214920252	9
F13A1	10	0.786429894537834	0.9660209258828308	9
MAFB	8	0.7470066865043898	0.9031566773020008	9
CCL13	7	0.6955430913642529	0.8913681614545522	9
PLTP	11	0.7412855447627229	0.8003484997783696	9
PDK4	5	0.717345830442396	0.7941982776749041	9
DAB2	10	0.7417016973620765	0.7766464469232599	9
CSF1R	4	0.7597573455022694	0.7761097706909865	9
STAB1	10	0.7300966405364508	0.7238713622537377	9
SLC40A1	11	0.7225967421229734	0.7232280027701734	9
CPM	5	0.7335450600764308	0.715035831145248	9
SLCO2B1	10	0.754783484310251	0.7148293303619573	9
TMEM176A	4	0.7122932999036036	0.6975462320281318	9
FCGR2A	7	0.7252050668686502	0.6909830393488616	9
MS4A4A	6	0.7013648823610179	0.6649741348960649	9
A2M	9	0.7149067563850101	0.6477592175883893	9
TGFBI	7	0.7016712233118876	0.6430771358244731	9
PMP22	8	0.6925245933947095	0.6057575582935757	9
RBPJ	8	0.6983887590637987	0.5799613441609249	9
CD84	4	0.7179275959926668	0.5660649041858525	9
GPR34	9	0.6975510548709082	0.5551389327262609	9
FPR3	4	0.6862232811231341	0.5504855742739675	9
MFSD1	7	0.6928363363363363	0.48329568565450787	9
KCTD12	10	0.6934689389844919	0.4821926176219834	9
ARHGAP18	7	0.6590569917926351	0.45937270726573143	9
C3AR1	6	0.66179599371418385	0.4581761562036001	9
MAF	8	0.6588296598406344	0.43467994104755225	9
LY96	4	0.6405570472263198	0.4108491468730925	9
AP2A2	8	0.6475630536831047	0.403355352215497	9
MERTK	6	0.665987056254284	0.3980943150105279	9
SNX6	4	0.6364251723176884	0.3829164240762279	9
LILRB5	8	0.6316571699064375	0.34251979421073836	9
TTYH3	5	0.6321989387047866	0.33852604931054453	9
AP1B1	5	0.6310341780640353	0.33470493490041026	9
FRMD4B	5	0.6223148270258837	0.30724917716299677	9
SPP1	3	0.7870156579142917	1.7709609333065819	10
GPNMB	3	0.8768218736916868	1.545427665984904	10
CHIT1	3	0.767222381058678	1.224435807579401	10
CHI3L1	4	0.7321100339959317	1.0497058037129692	10
LIPA	4	0.7861065940742806	1.0463945897433158	10
TREM2	2	0.8286789545677129	1.0455063853593698	10
PLA2G7	4	0.8043710512374811	0.928346109673422	10
FDX1	4	0.781311733826459	0.8748779246941327	10
CD63	2	0.8258366594922462	0.8728512860964786	10
CYP27A1	2	0.7704788429076004	0.8641468759583053	10
SDC2	6	0.7816254411017511	0.8606577489598173	10
FABP5	3	0.6967171334209551	0.8352571330784984	10
EMP1	2	0.791156374306136	0.8194045937121059	10
GM2A	4	0.800984791824538	0.811938875732388	10
DBI	3	0.7576872210059501	0.796424343247234	10
BRI3	2	0.7734744945953573	0.7924915433641089	10
CALM3	5	0.7663028292895798	0.779088811468884	10
NPC2	2	0.8235593553014662	0.6989197037063444	10
BCAP31	3	0.7683374342987391	0.6958862904959848	10
CTSK	2	0.6833647886773144	0.6933359542395209	10
LILRB4	2	0.7570566871139901	0.6790283665807421	10
HCST	2	0.7060295150572582	0.6576336461868661	10
FNIP2	2	0.7574362073704661	0.6568054965705905	10
RNF130	3	0.7362994063296413	0.6077913024183956	10
SCARB2	2	0.7421568732272368	0.6051405946522802	10
VAT1	2	0.7496184948073075	0.5938622031315106	10
CIR1	2	0.6627428466036094	0.5836767452375763	10
MATK	5	0.747975151372179	0.5624618910405422	10
MGLL	3	0.7473271673208085	0.5428088385603682	10
ALCAM	2	0.7297518722573779	0.5393411777652954	10
TM4SF19	5	0.7263723792217953	0.5277871936077068	10
ITGB1BP1	4	0.723035789850776	0.5064059877296874	10
NDUFB9	3	0.7074359349556634	0.5022513313465496	10
CD36	3	0.6806332523526597	0.4979205457768996	10
NR1H3	2	0.7261262456145945	0.4910673996724058	10
SMIM3	2	0.7330011689254725	0.4906936918958345	10
FAM96A	3	0.7225587352055837	0.4841707297015232	10
CYSTM1	2	0.7027517916415245	0.4739177463047268	10
FKBP1A	2	0.6705612589581134	0.47243210242357314	10
BCAT1	2	0.7160769429103281	0.4676249669002881	10
ARID5B	3	0.7147519922015483	0.4640638449891126	10
OTOA	4	0.7264499756023834	0.4584193972572594	10
CAMK1	2	0.7040680590045543	0.4562614278864102	10
RDX	2	0.6834798033284185	0.4212466885616868	10
RARRES1	3	0.671001963815563	0.41940951604622934	10
MCRIP2	4	0.7142714522593545	0.41934140899023503	10
KIAA0930	4	0.7210213927538653	0.4151492832769491	10
OSBPL8	2	0.6776486412705318	0.41121561282848285	10
MFSD12	4	0.6955206993519016	0.40320441057580925	10
DCXR	2	0.6740700682645424	0.39421891435310485	10
PEA15	2	0.6853649905062804	0.38713498485911435	10
HSD3B7	4	0.6855731679954675	0.38278730881011697	10
NTAN1	3	0.6973239788255015	0.3750907962552287	10
ATP6V1A	2	0.69890385396487	0.3635117179366594	10
TOMM40	2	0.6649268316325417	0.3581124069981859	10
FAIM	3	0.6910616365755088	0.35459568963365884	10
ZNF385A	2	0.6712258233549036	0.35270965073815697	10
USF2	2	0.6821023380855167	0.3496550898019948	10
SLC29A1	2	0.674320216329972	0.33337397804244073	10
DNASE2B	2	0.6485529363131812	0.3254633128216128	10
FAM20C	4	0.6939177355517621	0.3230296752439942	10
DNPH1	2	0.672641623085734	0.31685872852790664	10
SLC29A3	2	0.6759400869690269	0.3030605692456182	10
HMG20B	2	0.6553079387063276	0.30037415369552906	10
SLC26A11	2	0.6712628236275837	0.2937529535607085	10
MRAS	3	0.6652727079810593	0.28658259227646254	10
SNCA	2	0.661371089831474	0.2761822176926333	10
BOLA3	2	0.6608207201416509	0.2692599549227016	10
CD1C	9	0.7997309129382557	1.2503866843980265	11
S100B	4	0.7339459591783226	1.2060067483973618	11
FCER1A	9	0.7499978497398185	1.1270344867498454	11
CD1A	5	0.7571238119812498	1.0176781576812746	11
CD1E	7	0.7768439336696228	1.0065788849564816	11
LTB	5	0.698520953616488	0.9602943786581618	11
HLA-DQA2	3	0.7587093970553146	0.9308654897803708	11
PKIB	9	0.817723090252467	0.9181296810464163	11
HLA-DQB2	8	0.7097149609484878	0.91200478597336	11
INSIG1	4	0.7107979134426909	0.8423561637870209	11
GDI2	4	0.7376035325380244	0.8344759173455972	11
CLEC10A	6	0.705878536986727	0.771864597529152	11
FCGR2B	4	0.7555530497160199	0.7601054195226848	11
FCGBP	3	0.6267080116349092	0.7580939852908007	11
CD207	4	0.6593147537033375	0.730371773520571	11
JAML	7	0.7209953455360957	0.6895842173925293	11
YWHAH	5	0.6952117282612573	0.6836295730164882	11
CKLF	5	0.6893394093348227	0.6181533051141349	11
NDRG2	8	0.7267367771255292	0.6161575237664229	11
AXL	5	0.6807362700729104	0.5892165012171227	11
PAK1	7	0.7157029488007337	0.5760453307073788	11
IL18	7	0.6596204928435684	0.5314006928119048	11
PLD4	4	0.6869905762796991	0.5261146032131532	11
ENTPD1	7	0.7246160510848874	0.49345476587741655	11
SLC38A1	4	0.6707681232245174	0.4425988598843483	11
RUNX3	4	0.6651134181654916	0.4384970181426764	11
OGFRL1	4	0.6122988320940257	0.4160551331061605	11
CLDN1	3	0.6401822199191558	0.41367578474001987	11
GPAT3	5	0.6657301101565364	0.38828763572584574	11
MAP2K1	3	0.6711085470548296	0.342059692313468	11
PON2	3	0.6551536657071918	0.29836809962429434	11
ARID5A	3	0.6364119653288627	0.2981560646034027	11
S100A8	5	0.9067011652466707	2.6461534288849626	12
S100A9	5	0.9127463244498146	2.362082288406281	12
FCN1	3	0.914737790700569	2.3301514578048947	12
VCAN	3	0.9140285208385394	2.2206148972721533	12
S100A12	5	0.8393924321496014	1.9987283489116199	12
FOS	2	0.8368016509716882	1.4627163586483558	12
LYZ	5	0.8336279132292097	1.228444991308518	12
RGS2	3	0.780138517519038	1.1966336746859025	12
THBS1	2	0.7327426964394996	1.1811893813040244	12
CFP	2	0.8105594886226348	1.1049120491059807	12
IL1R2	2	0.7144400414084902	0.9509019937570369	12
SOCS3	2	0.7359397434529377	0.9361632538883458	12
SLC2A3	3	0.7335239535985231	0.9339067921762331	12
CEBPD	3	0.7453863179448865	0.9229114518786403	12
AP1S2	4	0.7391100464213844	0.8390603229378772	12
CD14	2	0.6907289900214255	0.837282306188473	12
FPR1	3	0.7301782059656591	0.8349894020376258	12
FYB	3	0.760194962044184	0.8314279193500297	12
HMGB2	3	0.7180098680116106	0.8214821718402768	12
SELL	3	0.7379412064537948	0.78524524811421	12
SERPINB1	3	0.7870912887701043	0.7762809782763129	12
SAMSN1	2	0.691698224866713	0.7639366172579397	12
MNDA	5	0.7146018690472041	0.7446999527132566	12
CLEC4E	5	0.7125868412979065	0.7446700471882217	12
CSF3R	4	0.7023084384095301	0.7332675397773857	12
CSTA	4	0.7801246133681765	0.704263956215414	12
GAPDH	3	0.7736677438149754	0.6890281876436264	12
CD36	2	0.7019140276024427	0.6739702079043142	12
CD300E	2	0.6965956212375313	0.6652328830756656	12
METTL9	3	0.7168554030997112	0.6466479725445128	12
NUP214	2	0.694872887495589	0.6044717470958518	12
EEF1D	2	0.76442371722575575	0.5968837556333628	12
C14orf2	2	0.7498823150643557	0.5911157098957502	12
CD93	2	0.679019234861925	0.5752254041729878	12
SLC25A37	2	0.6653545785375681	0.5462430670320183	12
NAIP	2	0.6851390394420918	0.5427466345922021	12
TKT	2	0.7285465110414193	0.5414480267097532	12
DAZAP2	3	0.6903933643358281	0.5332928931789243	12
CDA	3	0.6849751597970567	0.5282573664222906	12
TRAPPC5	2	0.6948728163645512	0.4854104544104611	12
AGTRAP	2	0.6698178471259043	0.4784991410481783	12
FCAR	2	0.6541327563672289	0.4779777573432734	12
GLIPR1	2	0.6600654584630515	0.46921499787253274	12
BCL3	2	0.6506260021154606	0.43830406271523437	12
RASSF2	2	0.6565762862457684	0.4376021224152725	12
LRRK2	4	0.6424960585981804	0.436419510871338	12
HRH2	2	0.640778573405461	0.4283494905657899	12
GMFG	2	0.6784704651131224	0.37271797953190766	12
PCBP1	2	0.6736282102503062	0.3687509054586664	12
MT-ND2	2	0.9637022957982988	1.4563535776838537	13
MARCO	3	0.8418545835493805	1.369173917661454	13
FN1	2	0.7359693068318865	1.346864674477923	13
ACP5	2	0.8269356289204305	1.2651424151308142	13
MT-CYB	3	0.8857277617415298	1.2241391566200543	13
MRC1	5	0.832401773526206	1.2194548104398995	13
MT-ND1	2	0.9250208736413944	1.1784082537995695	13
MT-CO1	2	0.9362982236404638	1.1647186066124564	13
GRN	4	0.8510157423268607	1.1444475736897386	13
OLR1	3	0.8076535246356314	1.1094178420285725	13
MT-ND3	3	0.916336234671019	1.0751949378782517	13
MT-ND4	2	0.9091846005940933	1.0671896431402266	13
MT-CO2	3	0.9232579549422757	1.048877647115261	13
VSIG4	2	0.7696466356877099	1.0251789911202427	13
LGALS3BP	2	0.799588155475955	1.0176129866244699	13
HLA-C	2	0.806096599580622	0.9902372317352042	13
HLA-A	2	0.7990277594023603	0.9389803860828558	13
PSAP	3	0.8560605907578692	0.9333694251134488	13
INHBA	4	0.7105586621940381	0.9283597996133274	13
MT-ATP6	3	0.8687114422069607	0.8900925960185879	13
LRPAP1	3	0.7749884357218029	0.8646338408830117	13
MT-CO3	4	0.86922171367186	0.8494365233598697	13
CTSS	2	0.7795317009249567	0.8411261268001374	13
SLC11A1	3	0.7821669429369422	0.8352749145370153	13
MSR1	3	0.7342170745762894	0.8086846854928432	13
TFRC	3	0.7328071628069925	0.8082420096417356	13
TXNIP	2	0.7592349805793641	0.7945160048265391	13
MT-ND4L	5	0.7409837627687147	0.7263170891935927	13
ABHD5	2	0.7194955859319302	0.7148564731781639	13
APLP2	3	0.7501571411942731	0.7078094480312731	13
CD81	2	0.7484963833667695	0.6872811487979489	13
CTNNB1	2	0.735133181252814	0.6866417536168059	13
PLXDC2	2	0.7489714615551049	0.6730766011591474	13
ABCG1	3	0.7295657246046588	0.6713919245115294	13
MT-ND5	5	0.7639740992561788	0.6661321846858237	13
LPL	2	0.6973447164297824	0.665368354549337	13
EML4	3	0.7460655409328745	0.6646572991484433	13
LRP1	4	0.7374106969003178	0.6582331931236332	13
GPRIN3	2	0.7158980733885014	0.6386285803164553	13
NCEH1	2	0.7179359097395978	0.6180537250981507	13
PPARG	2	0.6940290847992772	0.5711027915415235	13
CD46	2	0.7035062055013324	0.5676545842982239	13
GLDN	2	0.6760774599675412	0.5493193536763932	13
TAPBP	2	0.7101083616687358	0.540403999459771	13
ADAM17	2	0.6957692813271054	0.533656070951491	13
CD164	2	0.6849778268112576	0.4806807198042703	13
DST	3	0.6624745084199508	0.48026923602464694	13
SEL1L	2	0.6745600071587612	0.4735174961381302	13
TMED5	2	0.6751910070985762	0.4676042670577503	13
TGOLN2	2	0.679854359814869	0.4656386427818195	13
TLR4	2	0.6469834484794834	0.44203633724362373	13
LAMP2	2	0.6597797621577512	0.4246619736146156	13
PNPLA6	3	0.6646004920962912	0.4234259267593409	13
ADAMTSL4	3	0.6707668608668291	0.42182090553611545	13
ACER3	2	0.6454077743341258	0.38050806258115144	13
HSPA1A	2	0.8514766341361648	2.211853092792137	14
HSPA1B	2	0.7948270128314417	1.5709917583591575	14
DNAJB1	2	0.809439328059145	1.5408581031521158	14
HSPA6	2	0.7283325046988691	1.0952907783616295	14
HSPE1	2	0.772886775051007	1.031063540092695	14
HSPD1	2	0.7481652781950234	0.8163730861530698	14
BAG3	3	0.6568212688994257	0.562865551007057	14
ISG15	8	0.9211770677893948	2.14449785936802	15
IFI6	8	0.8442012496311002	1.3357701350177726	15
CXCL10	4	0.7307044100633655	1.2138562797107382	15
LY6E	6	0.8087294874194533	1.1482601695152423	15
MX1	8	0.8243006068014971	1.0785088147178317	15
IFIT1	8	0.8165264724054331	0.9570803518029294	15
IFIT3	8	0.8108441777754261	0.9539616479710884	15
TNFSF13B	5	0.7999420775638393	0.952603522317669	15
TYMP	4	0.7865384578028154	0.9363971247361506	15
LAP3	5	0.7661967661967662	0.8190351106517498	15
IFIT2	7	0.7684137909244451	0.8081621385225322	15
EPSTI1	6	0.7628744551809203	0.7485850780310295	15
OAS1	7	0.7247511638754192	0.7056218096198682	15
IFI44L	6	0.7795532137093855	0.700778423990279	15
FPR3	5	0.6975722230794458	0.646193102224396	15
UBE2L6	7	0.7321597709689901	0.6397302344909823	15
NT5C3A	6	0.7303646818264349	0.6117702017153825	15
RSAD2	8	0.7024923396233741	0.6028559857118632	15
DYNLT1	5	0.7318499808903438	0.5992371735876363	15
TNFSF10	7	0.7195177245028522	0.5896798123381383	15
BST2	5	0.7114427880963458	0.5820256305673013	15
PSMA4	3	0.7134314076994466	0.5738414508335772	15
HERC5	5	0.7343618065992814	0.5723360115835003	15
OAS2	6	0.7576653468770005	0.566687401754079	15
STAT1	5	0.7128639458184912	0.5621364349920257	15
MX2	5	0.6787435170473617	0.5550378475257921	15
SAMD9L	4	0.7492582815905362	0.5446919354552762	15
IFI35	8	0.7101529467953559	0.5353895770995458	15
PLSCR1	4	0.7029101416126385	0.5322933144228451	15
IRF7	4	0.6955637384093575	0.4922196545634628	15
EIF2AK2	6	0.6947967947897282	0.48384701316258205	15
RNF213	3	0.6790889564804188	0.48094625902468935	15
TMEM123	3	0.6852977072245348	0.47716408539242006	15
PARP14	4	0.6701482946832001	0.4640358652189567	15
XAF1	6	0.7061596532953132	0.4606315189271766	15
SPATS2L	4	0.7002090389130197	0.4476496974545352	15
IFI16	4	0.6887605326209403	0.44696707145179043	15
OASL	5	0.716615922504961	0.4405436083672102	15
IFI44	6	0.7109768856588436	0.4357976973064227	15
CMPK2	6	0.7166382013561126	0.42909323370763425	15
OAS3	7	0.6973469625142136	0.4277215374526577	15
SSB	6	0.6599562360690168	0.41754466101062654	15
RABGAP1L	3	0.6726765150633942	0.4043231994419464	15
PARP9	5	0.6731828571946971	0.39982075006152795	15
USP18	5	0.6861223332624566	0.38010614497589235	15
IFIH1	4	0.67553754273851	0.35018825982094476	15
NAGK	3	0.6376424501424501	0.3478516139975247	15
SIGLEC1	3	0.6563398498366886	0.3325797747417121	15
IL4I1	3	0.6443396248810097	0.3320060566260341	15
SAMD9	3	0.6382587623638822	0.29215045950114027	15
ADAR	3	0.6182514961742798	0.2757893826992951	15
GMPR	3	0.6491248295514879	0.26136024630135823	15
AREG	2	0.759629034775289	1.55082389337821	16
GPR183	4	0.8594906707581933	1.4262680840536444	16
RGS1	4	0.8234098225198205	1.4062637986453608	16
HLA-DPA1	3	0.7844825356599451	1.3274684685200095	16
HLA-DPB1	5	0.8442386146208245	1.3072460762674525	16
INSIG1	3	0.7938704398433479	1.2789343075214898	16
HLA-DQA1	4	0.776012325614761	1.2274927703972622	16
CEBPD	2	0.8079029311701025	1.142619528375827	16
HLA-DQB1	4	0.7890465847026624	1.1020926151240067	16
MS4A6A	2	0.7908886472179589	1.0879444881397844	16
ZFP36	4	0.79137164158889	1.0665898196124861	16
CST3	3	0.7954200434429266	0.9359083743732266	16
BTG1	3	0.7816048053338278	0.9290853177012506	16
HERPUD1	4	0.7660240533831526	0.9197124748092647	16
REL	3	0.7740270458848192	0.9175304187556231	16
RNASE6	3	0.7724015245968164	0.8831642758548883	16
CXCR4	3	0.7060499709201864	0.8802183035792722	16
CCL17	5	0.6341259170507548	0.8147413639091587	16
CST7	3	0.7186346290005816	0.7442481266930419	16
SGK1	3	0.7267992857253612	0.7337658382853669	16
CLEC10A	6	0.7287216781205859	0.6900849223797934	16
CD83	2	0.7009106187647942	0.6836045435336692	16
CD1C	2	0.7125007919104813	0.6784287763778121	16
F13A1	2	0.704652813412374	0.6781115417970673	16
DUSP4	4	0.6929873048654163	0.6459321813640506	16
YWHAH	2	0.6963070817614403	0.632566592069946	16
RGS10	4	0.7192084755631178	0.6190853442716902	16
NR4A3	2	0.6940171157358489	0.6016616716995975	16
CPVL	2	0.6996079198723554	0.5971425373281746	16
LGALS2	2	0.7047093788999654	0.5933042918617852	16
NR4A2	3	0.713869954493247	0.593027394404717	16
ARL4C	2	0.6955180283027116	0.5805121856702413	16
CSF2RA	6	0.7204686246259262	0.5760092889055758	16
STK17B	2	0.7186576976932106	0.5614633111854661	16
S100B	2	0.6537584118225639	0.5540997951512421	16
FCGR2B	5	0.6894614789829803	0.5469199067107888	16
ETS2	2	0.6844760772776223	0.5457998630067687	16
FCER1A	5	0.6396128471976094	0.5370576739133924	16
PPA1	3	0.7024990952377573	0.5101703145108729	16
PKIB	6	0.6846054883984148	0.49810677608222526	16
FAM26F	2	0.6675612172449062	0.4947053059250888	16
AKAP13	2	0.6891149867016201	0.4695325975466679	16
CD86	3	0.6801306180673989	0.4683737107807996	16
CMTM6	2	0.6698988586585717	0.4678875918114534	16
TUBA1A	2	0.6355508925991618	0.44380437104597603	16
IL13RA1	2	0.6608563782633166	0.4435112299279105	16
BASP1	2	0.6551311860354261	0.44194266855552755	16
RALA	4	0.6677211856394403	0.4352971962922807	16
SRGAP1	2	0.6717156163406235	0.4118883173208082	16
LPAR6	2	0.6445183487569257	0.41122668813673025	16
SATB1	3	0.6713066807006197	0.41056033580566	16
RAB31	2	0.6434666971128113	0.4031144968005746	16
RPS21	2	0.665594506642269	0.3868741649404105	16
CLEC5A	4	0.6385938775449176	0.3807276243964288	16
STAB1	2	0.6329870927643733	0.37578488875184163	16
ADAM8	2	0.6774440006787097	0.37281301025429936	16
FAM49B	2	0.6591439200892466	0.36701985953783495	16
SPINT2	3	0.6328221801009786	0.36668397011344234	16
CTSH	2	0.638747466771847	0.3633712668515657	16
ADAM28	2	0.6645565213319875	0.3364270501968081	16
RHOC	2	0.6258423077969579	0.32851135665860975	16
STK4	2	0.6410339908569436	0.32780440283017453	16
GPAT3	2	0.6467125631898596	0.32330445762340276	16
MAP2K1	2	0.6432696899641868	0.3197419266471231	16
GNAQ	2	0.6025921999769482	0.2822190630864398	16
CPVL	9	0.8867264013336111	1.970462114761209	17
HLA-DPA1	8	0.9326289281665083	1.9469197740593167	17
CST3	9	0.9377760148089382	1.928796519488384	17
HLA-DPB1	8	0.9239966860063656	1.9106700878257143	17
RPS14	3	0.7648763625300308	1.8510199294732494	17
HLA-DQA1	3	0.8939199079882895	1.807069662134925	17
C1orf54	8	0.9365025209923283	1.6888220844722948	17
CD74	7	0.9163042612504978	1.635692729440542	17
RPL21	3	0.7230942938973343	1.5673985204042322	17
DUSP4	3	0.8852539287524771	1.543108496548126	17
CLEC9A	7	0.9339731965773219	1.4996808650765179	17
LGALS2	7	0.777344355036739	1.4442351480745308	17
SNX3	9	0.8659280868699497	1.4199937989661326	17
CPNE3	9	0.8526591187978977	1.3983109559258906	17
IRF8	6	0.806839481345802	1.3434143366680404	17
RPS23	3	0.8479709279171644	1.3407218870239546	17
SLAMF7	3	0.7685883877360468	1.3343505526263981	17
NAP1L1	5	0.8637436013675601	1.3284275667917584	17
RPL27A	3	0.7456077669162903	1.3104631013495245	17
RPL18A	5	0.8312179742466481	1.3103584111154882	17
NAAA	8	0.8547118593670557	1.239273524471888	17
RPL23A	3	0.6993831240361313	1.2210897590906287	17
S100B	6	0.7434427385321138	1.1916215245184087	17
FGL2	3	0.7143119420052665	1.1867147976882337	17
RPL4	5	0.8290349130492499	1.1582612566762456	17
RPL31	3	0.8020350457984866	1.1580585946880613	17
RPS8	5	0.8161693248728062	1.1448805625302136	17
RGS10	7	0.8693142541130928	1.135822111385934	17
DNASE1L3	7	0.810594416562108	1.1336317381153322	17
RPL5	4	0.8058497427296474	1.1117919868087274	17
RPS21	3	0.7974678083101022	1.0953882968120645	17
EEF1B2	8	0.8197992580937041	1.0626886285233965	17
PPT1	3	0.8365852341503585	1.0509865320581215	17
WDFY4	9	0.8505280217482225	1.0487215653072428	17
TAP1	4	0.8372094463120885	1.0085500126354652	17
RAB32	3	0.794155165202844	1.00078774524408	17
TACSTD2	3	0.8293916813056044	0.9912901502281626	17
SERPINB9	3	0.7686778053269375	0.8875468487456917	17
SEPT6	4	0.7654761449731784	0.8744575328828756	17
HLA-DOB	4	0.8413058793401119	0.8707537492874502	17
CADM1	8	0.8027460284796201	0.8407556317810565	17
RAB7B	5	0.7596825796813197	0.8319774221209445	17
RPS16	5	0.8125906013540423	0.8175591888281528	17
UCP2	3	0.8219625679631953	0.804328807301636	17
CLNK	6	0.7544745212435595	0.8019096818544813	17
RPLP1	3	0.7935459898245012	0.7954079545413517	17
NET1	4	0.797251086852809	0.7865621075693551	17
ENSA	4	0.7852988343050797	0.7772928927860877	17
MZT2A	3	0.7893299254372742	0.7684290626236945	17
CCND1	6	0.766282729688228	0.7464064692973621	17
RPL8	4	0.8128493825200404	0.7418733643963826	17
COX7C	3	0.7554473649276516	0.698505784477774	17
SHTN1	4	0.768256435764773	0.6391276124945238	17
KCNK6	3	0.7881012128816395	0.6018424117980338	17
HDAC9	3	0.8442612562790912	0.5803969869521108	17
ELOVL5	3	0.7556241854139514	0.5518930111253552	17
UPF2	3	0.7339665854441737	0.5282104649443797	17
BATF3	3	0.7724779943776211	0.4830042356703171	17
APOE	5	0.8894425792031008	2.510726023470744	18
CCL18	3	0.8126290453347746	2.1699887905674564	18
APOC1	3	0.8078251074611101	2.134086557842841	18
CTSD	2	0.8482116234288819	1.7843144342599977	18
CHI3L1	2	0.7850049936615606	1.5034372867531114	18
GPNMB	6	0.8200450914086868	1.4654470466675815	18
PSAP	3	0.7903394429661826	1.3483144914744187	18
CHIT1	4	0.7033396012506503	1.1984076609119654	18
LGMN	4	0.7784974463841627	1.1399684144108373	18
CFD	2	0.8168460427779406	1.1305095535602698	18
CTSZ	2	0.7934511900203283	1.08768930323471	18
LIPA	6	0.7992679924520667	1.0872875915598006	18
ASAH1	4	0.7453958833666539	1.0367328474730897	18
PLD3	6	0.7796211967147654	1.0227015592955246	18
CYP27A1	3	0.802869723763129	0.986025277738632	18
CAPG	3	0.7175908016333549	0.9835124699092037	18
MS4A4A	3	0.7831093357226412	0.975849841464458	18
HEXB	3	0.7533926291371692	0.9729158272461655	18
APLP2	2	0.7229787356099834	0.904192409872695	18
MMP9	2	0.7058020558544437	0.8936020821641062	18
DAB2	2	0.7086068537705933	0.8932724088030641	18
HLA-DMB	2	0.7602474083901593	0.877356877261984	18
TREM2	3	0.7327323070400891	0.8486919872819271	18
CD59	6	0.7489422956070376	0.8431931319438091	18
GM2A	4	0.7800157438230301	0.8321133990302978	18
PLA2G7	3	0.7199046719011744	0.8013558864177273	18
BRI3	2	0.7096420840605686	0.7786010677542583	18
SDC2	2	0.6976960918289168	0.7176307391900307	18
GPX3	2	0.7740321538586106	0.7142609484531152	18
NDUFB9	2	0.6966690289508121	0.6968489572481835	18
CREG1	3	0.7573119782548462	0.680975288841746	18
CPM	3	0.7038301613086524	0.6738118184038764	18
CTSK	2	0.6832344533885392	0.6540464636149557	18
FUCA1	3	0.8196791475305288	0.6485644070711696	18
SCPEP1	2	0.7416668191442627	0.639333962822797	18
ITGB2	2	0.6669546567375064	0.6371309399289964	18
LAMP2	3	0.7833106563327652	0.6341653642543699	18
ALDH1A1	5	0.7579141752706311	0.6163517043375392	18
VAT1	3	0.7373032275538833	0.6141395448152439	18
HEXA	3	0.7813372657358322	0.6108057580893396	18
BLVRB	2	0.7289435781332614	0.6103692001884569	18
LAMP1	2	0.7123938513684973	0.5858399965656583	18
AKR1B1	3	0.6778310055472644	0.5674435492748109	18
DNASE2	2	0.7777266934803557	0.566665743088254	18
TIMP2	3	0.7402446204981908	0.5586570231693224	18
RARRES1	4	0.7452333435243856	0.5510113688323626	18
TSPAN4	3	0.766972844872289	0.5498304740897879	18
TCN2	2	0.7271844370059234	0.5483072646825988	18
NPL	2	0.6988726330278621	0.5265609367039853	18
SPARC	3	0.6832953319433028	0.5163642083045773	18
CD99	2	0.6275699445657057	0.4767866239368226	18
TDRD3	2	0.6457138691595896	0.4614624305382343	18
KCNMA1	3	0.6676395255380974	0.46108306675548755	18
C2	2	0.7033735867541615	0.4586269750011804	18
GNS	3	0.7021182386382037	0.43317681782065054	18
SLC15A3	2	0.6675258733664994	0.4292693144882175	18
OTOA	2	0.7044588535698983	0.4047484795219685	18
SLC29A1	2	0.6799707817428409	0.39260276517539916	18
PIK3IP1	2	0.6716197679086384	0.3727939394537074	18
TMEM37	2	0.6238018218424719	0.2954659750502081	18
EPHX1	2	0.6552582071613433	0.2718411177620478	18
RBP1	2	0.6258272257855353	0.2587612676861919	18
CTSL	2	0.7965767096595197	1.1850951786035537	19
CD63	2	0.8342874180080708	0.9699608331755147	19
CALR	2	0.799635330477106	0.9603871165829977	19
MYDGF	2	0.7546131253703183	0.6873642565732951	19
BLVRB	2	0.737151479052178	0.6763369621906195	19
PDIA6	2	0.7564273945517539	0.6758618234551949	19
ATP6V1F	2	0.7361015483241209	0.640211861322342	19
PDXK	2	0.7272722574527544	0.5733409676412013	19
SDF2L1	2	0.7264746731165626	0.5533045572885942	19
KDELR2	2	0.7102303982736833	0.5234876005707438	19
ATP5G3	2	0.6777336895814222	0.5159859184804577	19
ATP6V0D1	2	0.6896067916728228	0.5097873231257839	19
AKR1A1	2	0.684678670044016	0.44906169458470346	19
TMEM147	2	0.6820649612325473	0.42742742276329726	19
HSPE1	2	0.6699397893170942	0.42660071732296756	19
SDS	2	0.659490513716482	0.4256477882002877	19
LAIR1	2	0.6710924089174609	0.38327331063589765	19
PSMD8	2	0.6659713136274286	0.3745336575489	19
SDSL	2	0.6752303039267773	0.32468390497706956	19
DNPH1	2	0.6679779541348861	0.30916226130446833	19
P2RX4	2	0.6685520308010675	0.30795669191414365	19
HSD3B7	2	0.6659644533065929	0.28833999974008206	19
S100A8	2	0.9198151568485424	2.7514907802984214	20
S100A9	2	0.9340804660894466	2.5390088190114097	20
TIMP1	3	0.8702659922258347	2.051013289601665	20
G0S2	5	0.8234812256464754	1.9873978220657682	20
THBS1	4	0.8383864159007919	1.9271333520376044	20
NAMPT	4	0.9024862876649913	1.7629725201126791	20
VCAN	3	0.8398887112641417	1.6793717329226714	20
SOD2	4	0.8522483915536857	1.6226554968386755	20
IL1B	4	0.7488795880172691	1.5403324211791525	20
SLC2A3	4	0.8631421414602856	1.5357338875621593	20
S100A12	2	0.7843729718570112	1.3307501934293091	20
EREG	4	0.7713523857676423	1.317436378119597	20
SAMSN1	2	0.8286577065740222	1.2835244353394075	20
SRGN	3	0.8877487990002179	1.2426966178697119	20
PLAUR	5	0.8202498865347149	1.2323875143765533	20
IER3	2	0.7807081348490037	1.2152731613580552	20
NFKBIA	2	0.7998917168139223	1.110611188099798	20
RP11-1143G9.4	2	0.7381156572695688	1.057525349302315	20
CEBPB	2	0.7625024659052247	1.0535274776966266	20
CXCL2	2	0.686672165840945	1.042668786369446	20
MCL1	4	0.8200538982458997	0.9541867529707295	20
CD93	2	0.7330287315811262	0.8729976622890634	20
APOBEC3A	2	0.7080408911584753	0.835420340576221	20
SLC25A37	4	0.7207104983876925	0.8288480923063497	20
PPIF	5	0.7140755281753506	0.8181315124653528	20
MAT2A	2	0.7095002642615347	0.807543764493316	20
CD300E	4	0.7158490984162409	0.8046556276848016	20
SERPINB9	2	0.7176255285353317	0.8010251610555361	20
NLRP3	3	0.7149102293247809	0.7942722253995337	20
HBEGF	2	0.6770379185005644	0.7875171920851483	20
LCP2	2	0.6990222497741141	0.7714152022467626	20
THBD	3	0.6870273366960659	0.7683311704685165	20
TNFAIP3	3	0.7202330051142402	0.7599538357317224	20
MXD1	4	0.7189127887982181	0.7559428425691902	20
AQP9	2	0.7280244051629775	0.7352049826738641	20
OSM	3	0.7050082469890188	0.7194038288849234	20
CD44	3	0.7523250858948929	0.708780157591888	20
CTB-61M7.2	2	0.6939989254351528	0.6952534937915033	20
HIF1A	2	0.7024216192861609	0.6829565292636383	20
BASP1	3	0.651650135568006	0.6699200327294799	20
ACSL1	3	0.7176465426147878	0.666569145537857	20
TNFRSF1B	3	0.6878019989733626	0.6499663820270277	20
CYP1B1	2	0.6611995965484259	0.6474208945936502	20
VEGFA	5	0.6744126707703881	0.6333997178897806	20
FOSL2	2	0.68543519341526	0.6156807373179529	20
PFKFB3	5	0.6723920336112559	0.6155103966254718	20
PDE4B	3	0.6745167839663557	0.6138944342825938	20
EHD1	3	0.7173391270048057	0.611358668888863	20
ATP13A3	2	0.6789605625739923	0.58501908074419	20
BCL2A1	2	0.6676590052676611	0.5764400712690112	20
NFKB1	2	0.6807602876437473	0.5633127016932112	20
ATP2B1	3	0.6425777790692526	0.5563033335792864	20
TLR2	3	0.6588239733979294	0.5425183503380622	20
GK	3	0.6999335048636443	0.5390053741400349	20
LITAF	3	0.7020460419987602	0.5343150663378093	20
CHMP1B	2	0.6156106124286402	0.4874380277567689	20
SERPINB2	3	0.6302574554994687	0.46606218680459527	20
PPP1CB	2	0.6260116025750562	0.4477275821100775	20
KDM6B	3	0.6459115895142146	0.44677409998722856	20
GCHFR	3	0.7637015785576982	1.1038796644851516	21
C9orf16	2	0.803865564996971	0.9310216789389261	21
RP11-598F7.3	2	0.8383032381320153	0.8470233127969424	21
C1orf162	2	0.7462733808851278	0.7634174657387435	21
S100A13	2	0.8168336472834018	0.7303281635842526	21
ARPC1B	2	0.7258482695579528	0.6554671804227563	21
PTMS	2	0.7875586865700621	0.626727163630042	21
PHLDA3	2	0.8137736693810024	0.5792889732268767	21
FAM89A	2	0.8208075963162866	0.5777067876912516	21
HDDC2	2	0.7791199676991513	0.5421784056527643	21
PTPMT1	2	0.7846970813033416	0.5273505449565874	21
SMCO4	2	0.7419741671934377	0.522275669219095	21
FHL1	2	0.7895754462865223	0.5142287646320297	21
RP5-839B4.8	2	0.8020400831257108	0.511032618885515	21
LAMTOR1	2	0.705834088625809	0.5091590130590322	21
RHBDD2	2	0.7724071505913399	0.5085941530965263	21
HMGN3	2	0.735673778310888	0.46309089901438094	21
LINC00998	2	0.7176829422625564	0.4543587203476621	21
C20orf27	2	0.7507500588938193	0.4173299168808912	21
BHLHE41	2	0.7428357366540915	0.4011965184545548	21
ACOT7	2	0.6767486025982057	0.40013873795666577	21
AGPAT2	2	0.6840461927246617	0.3811575640268673	21
PYURF	2	0.7018474661728493	0.37719151786417143	21
LSM4	2	0.7022017062428099	0.37256719330834775	21
MRPL14	2	0.7091826475678826	0.36072113211060924	21
STAC	2	0.7163107020930944	0.266626125669337	21
NENF	2	0.6117205608968999	0.24869444841963187	21
