## Supplemental Table 7 for "Consensus transcriptional states describe human mononuclear phagocyte diversity in the lung across health and disease"

Gene	CGP
ASGR1	1
ASGR2	1
BST1	1
C19orf38	1
CCR2	1
CD300E	1
CD36	1
CD93	1
CDA	1
CFP	1
CKAP4	1
CLEC4D	1
CLEC4E	1
CMTM2	1
CREB5	1
CRISPLD2	1
CSF3R	1
CYP1B1	1
DYSF	1
EHD1	1
ELANE	1
EREG	1
F5	1
FAM101B	1
FAM65B	1
FCN1	1
FOLR3	1
FPR1	1
HLX	1
ICAM3	1
IL1R2	1
KCNJ15	1
LILRA5	1
LIN7A	1
LINC00937	1
LMNB1	1
LRG1	1
LRRK2	1
LTB4R	1
MCTP2	1
METTL9	1
MNDA	1
MSRB1	1
NAIP	1
NFE2	1
NRGN	1
OSM	1
PADI4	1
PDE4D	1
PLCB1	1
PSTPIP1	1
PTX3	1
PXN	1
RBP7	1
RNASE2	1
S100A12	1
S100A8	1
S100A9	1
S100P	1
SELL	1
SERPINB2	1
SLC25A37	1
SLC2A3	1
STEAP4	1
THBS1	1
TMEM71	1
TNFAIP6	1
TUBA4A	1
VCAN	1
VNN2	1
ZNF467	1
ABCA1	10
ACE	10
ACP2	10
ACP5	10
ALDH1A1	10
ALK	10
ALOX15B	10
ANKRD29	10
APOC1	10
APOC2	10
APOE	10
ATP6V0D2	10
BIRC7	10
CCL18	10
CHCHD6	10
CHIT1	10
CTSD	10
CTSK	10
CTSL	10
CYP27A1	10
DEXI	10
DFNA5	10
FXYD6	10
GM2A	10
GPNMB	10
HAGHL	10
HAMP	10
HS3ST2	10
HSD17B14	10
HSD3B7	10
HTRA4	10
IFITM10	10
ITLN1	10
KCNJ5	10
KCNMA1	10
KLHDC8B	10
LGMN	10
LIPA	10
MFAP5	10
MMP2	10
NPL	10
NR1H3	10
NUPR1	10
OTOA	10
PKD2L1	10
PLA2G7	10
PLD3	10
PLPP3	10
RAB42	10
RARRES1	10
RBP1	10
RPS6KA2	10
RTN4R	10
SCARB1	10
SCD	10
SDS	10
SLC18B1	10
SLC26A11	10
SLC29A1	10
SLC29A3	10
SLC48A1	10
SMPDL3A	10
SPARC	10
SULT1C2	10
TCN2	10
TMEM255A	10
TMEM37	10
TREM2	10
TSPAN4	10
VAT1	10
ABCG1	11
ABCG2	11
ACO1	11
ACOT2	11
ACOT4	11
ADTRP	11
AGRP	11
AKR1C2	11
AKR1C3	11
ALG9	11
AMIGO2	11
AOC3	11
APOC1	11
AQP3	11
ARHGEF28	11
ATL1	11
ATP10A	11
BCAR1	11
CAMP	11
CCL18	11
CCL23	11
CES1	11
CHDH	11
CPE	11
DDO	11
DHDH	11
DNAJC5B	11
DTX4	11
FABP3	11
FABP4	11
FAM134B	11
FAM3B	11
FAM89A	11
FFAR4	11
GALNT12	11
GAPLINC	11
GCHFR	11
GLDN	11
GNG12	11
GPD1	11
GS1-600G8.5	11
HES2	11
HPGD	11
IFI27	11
IGFBP2	11
ITIH5	11
KLHDC8B	11
LGALS3BP	11
LIMS2	11
LPL	11
LSAMP	11
MLPH	11
MME	11
NEIL2	11
NMB	11
NUPR1	11
PCOLCE2	11
PHLDA3	11
PKD2L1	11
PLA2G16	11
PPIC	11
RBP4	11
RMDN3	11
RND3	11
RSPO3	11
S100A1	11
S100A13	11
SCCPDH	11
SCD	11
SEPT4	11
SERPING1	11
SLC47A1	11
SPOCD1	11
TEX14	11
TGM2	11
TPD52L1	11
USP30-AS1	11
WWTR1	11
ZDHHC19	11
ADAM19	12
AFF3	12
ANXA3	12
ATP8B4	12
CCND2	12
CCR6	12
CD1A	12
CD1B	12
CD1C	12
CD1E	12
CD2	12
CD207	12
CLDN1	12
CLECL1	12
ELAVL4	12
FAM109A	12
FCER1A	12
FCGBP	12
FHL2	12
FKBP11	12
FUT7	12
GHRL	12
GNAO1	12
GPAT3	12
GPR82	12
GTF2IRD1	12
HLA-DOB	12
HLA-DQB2	12
HPGDS	12
IL22RA2	12
KCNMB1	12
KIF21A	12
LTB	12
MCOLN2	12
MSI2	12
MYL9	12
MYO1D	12
NAALADL1	12
NDRG2	12
P2RY10	12
PALD1	12
PARM1	12
PKIB	12
PLEK2	12
PLPP1	12
PPM1N	12
PPP1R16A	12
PPP2R2B	12
PRKAR2B	12
RAB33A	12
RGS16	12
S100B	12
SCARF1	12
SCN9A	12
SEMA7A	12
SFTPD	12
SH2D4A	12
SLC38A1	12
SMPDL3B	12
SUCNR1	12
SUSD3	12
TACSTD2	12
TBC1D4	12
TCTN3	12
TESPA1	12
TLR10	12
TMEM156	12
TMEM8B	12
TNFAIP8L3	12
TOX	12
TRABD2A	12
TRPC6	12
TRPM4	12
AQP9	13
AREG	13
ARL5B	13
BCL2A1	13
CCL20	13
CCL3	13
CCL3L3	13
CCL4	13
CCL4L2	13
CCRL2	13
CXCL1	13
CXCL2	13
CXCL3	13
CXCL5	13
CXCL8	13
CYB5D1	13
DNAAF1	13
DUSP2	13
EDN1	13
EGR3	13
EHD1	13
EREG	13
F3	13
FFAR2	13
G0S2	13
GPR84	13
ICAM1	13
IER3	13
IL1A	13
IL1B	13
IL1RN	13
IL23A	13
IL6	13
IRAK2	13
KB-1507C5.4	13
LINC00346	13
LUCAT1	13
MFSD2A	13
MIR155HG	13
MIR3945HG	13
NBN	13
NFKB1	13
NFKBIA	13
NFKBIZ	13
NLRP3	13
OSM	13
PDE4B	13
PLAUR	13
PTGS2	13
PTX3	13
RHOH	13
SOD2	13
THAP2	13
TNF	13
TNFAIP3	13
TNFAIP6	13
TNIP3	13
ZC3H12A	13
ADORA2B	14
AGRP	14
ANPEP	14
BOLA3	14
CCL2	14
CCR5	14
CD180	14
CLEC5A	14
CRIP1	14
CRIP2	14
CST6	14
DPYSL3	14
EMP1	14
EMP3	14
FAM129B	14
FCRLB	14
FLNB	14
FN1	14
FPR3	14
HSD3B7	14
IGF2BP2	14
IL3RA	14
KCNN4	14
KIFC3	14
LHFPL2	14
LMNA	14
MAPK13	14
MT1F	14
MT1G	14
MT1X	14
MUC12	14
MYADM	14
NME1	14
NOP16	14
NT5DC2	14
PDLIM7	14
PHLDA1	14
RETN	14
RGS17	14
S100A10	14
S100A11	14
S100A6	14
SDF2L1	14
SPRED1	14
STEAP3	14
TMEM158	14
TNFRSF12A	14
TNS1	14
ADRB2	15
ARC	15
ATF3	15
BAG3	15
BTG2	15
CCL3	15
CCL3L3	15
CCL4	15
CCL4L2	15
CD69	15
CHORDC1	15
CITED2	15
DDIT3	15
DNAJA4	15
DNAJB1	15
DNAJB4	15
DUSP10	15
EGR1	15
EGR2	15
FAM46A	15
FAM71A	15
FOS	15
FOSB	15
HSPA1A	15
HSPA1B	15
HSPA1L	15
HSPA2	15
HSPA6	15
HSPH1	15
IER2	15
IER5	15
JUN	15
KCNQ1OT1	15
KLF2	15
KLF4	15
KLF6	15
KMT2E-AS1	15
LINC00309	15
LINC00936	15
LSMEM1	15
MCF2L2	15
MYLIP	15
NR4A1	15
NR4A2	15
PHLDA1	15
PLK2	15
POLG2	15
PPP1R15A	15
RCAN1	15
RHOB	15
RND3	15
SERPINH1	15
SERTAD1	15
SGK1	15
SLC5A3	15
SNHG12	15
TCOF1	15
TNFSF9	15
TSPYL2	15
ZC3H12A	15
ZFAND2A	15
AK4	16
ALDH1A2	16
ARL4D	16
ASPHD1	16
CD109	16
CHI3L1	16
CHIT1	16
COL22A1	16
CSF1	16
CYP27B1	16
DCSTAMP	16
DEXI	16
DNASE2B	16
DOCK3	16
EMILIN1	16
EMP1	16
FAIM	16
FAM20C	16
FCMR	16
FLRT2	16
GEM	16
GPC4	16
HMG20B	16
HRK	16
HSD11B1	16
IL1RN	16
KCNN4	16
KCP	16
KIF17	16
LAT	16
LINC00520	16
LINC01010	16
LINC01050	16
LPL	16
LY9	16
MATK	16
MCOLN3	16
METTL7B	16
MFSD12	16
MMP7	16
MMP9	16
MRAS	16
MREG	16
MSANTD3	16
MSC-AS1	16
MUCL1	16
NRIP3	16
PALLD	16
PBX4	16
PDLIM4	16
RAI14	16
SCIN	16
SDC2	16
SERPINE1	16
SIGLEC15	16
SLAMF7	16
SLC12A8	16
SLC1A4	16
SLC28A3	16
SMOX	16
SPINK1	16
SPOCD1	16
SPP1	16
SPSB1	16
TIMP3	16
TM4SF19	16
TM4SF19-TCTEX1D2	16
TNFSF14	16
UBTD1	16
UCHL1	16
USP2	16
ZMIZ1-AS1	16
ZNF385D	16
ADAM12	17
ANKRD33B	17
ARAP2	17
AUTS2	17
BCL2L14	17
BIRC3	17
C10orf10	17
C17orf96	17
CCDC28B	17
CCL17	17
CCL19	17
CCL22	17
CCR6	17
CCR7	17
CD200	17
CD274	17
CLIC2	17
CST7	17
DAPP1	17
DSG2	17
DUSP4	17
DUSP5	17
EBI3	17
EDARADD	17
FSCN1	17
FSTL3	17
GCSAM	17
GPR157	17
H2AFY2	17
HAPLN3	17
HOMER2	17
IDO1	17
IDO2	17
IL15	17
IL32	17
IL4I1	17
IL7R	17
IZUMO4	17
KIF2A	17
LAD1	17
LAMP3	17
LIMCH1	17
LY75	17
LYPD3	17
MAP3K14	17
MARCKSL1	17
MCOLN2	17
MGLL	17
MIR155HG	17
MMP25	17
MREG	17
MYH11	17
NRP2	17
NUAK2	17
NUB1	17
P2RY10	17
PDCD1LG2	17
POGLUT1	17
PPP1R16B	17
PTGIR	17
RAB30	17
RAMP1	17
RASSF4	17
RFTN1	17
S1PR1	17
SLC22A23	17
SLCO5A1	17
SOCS2	17
SYNPO	17
SYNPO2	17
TBC1D4	17
TIFAB	17
TNFRSF11A	17
TNFRSF9	17
TRAF1	17
TREML1	17
TRIP10	17
TVP23A	17
UBD	17
ZEB1	17
ARHGEF39	18
ASF1B	18
ATAD2	18
ATAD5	18
AURKB	18
BARD1	18
BIRC5	18
BRCA1	18
C19orf48	18
CCDC34	18
CCNB1	18
CCNB2	18
CCNE2	18
CDC25A	18
CDC25C	18
CDCA3	18
CDCA5	18
CDCA8	18
CDK1	18
CDKN3	18
CDT1	18
CENPA	18
CENPF	18
CENPH	18
CENPK	18
CENPM	18
CENPU	18
CEP55	18
CHEK1	18
CKAP2L	18
CLSPN	18
DHFR	18
DNAJC9	18
DTL	18
DUT	18
E2F1	18
ESCO2	18
FAM111B	18
FANCI	18
FEN1	18
GINS1	18
GINS2	18
GMNN	18
HELLS	18
HIST1H4C	18
HMMR	18
KIAA0101	18
KIFC1	18
LIG1	18
MAD2L1	18
MCM10	18
MCM2	18
MCM3	18
MCM4	18
MCM6	18
MCM7	18
MCM8	18
MELK	18
MKI67	18
MND1	18
NCAPG	18
NCAPG2	18
NDC80	18
NUSAP1	18
ORC6	18
PCNA	18
PHGDH	18
PKMYT1	18
POC1A	18
PRC1	18
PRIM1	18
RAD51AP1	18
RFC4	18
RMI2	18
RNASEH2A	18
RRM1	18
RRM2	18
SAC3D1	18
SHCBP1	18
SKA1	18
SLFN13	18
SMC2	18
TCF19	18
TK1	18
TMEM106C	18
TOP2A	18
TPX2	18
TRIP13	18
TROAP	18
TYMS	18
UBE2C	18
UBE2T	18
UHRF1	18
WDR76	18
ZWINT	18
ARHGAP29	19
BATF2	19
CCL4	19
CCL4L2	19
CXCL10	19
CXCL11	19
GBP1	19
GBP4	19
GBP5	19
GCH1	19
HAPLN3	19
IL27	19
LRG1	19
NINJ1	19
OSGIN1	19
RARRES3	19
SLAMF7	19
SLC2A6	19
SOD2	19
TNFAIP6	19
VAMP5	19
WARS	19
A2M	2
ADORA3	2
BNC2	2
CCDC152	2
CCL13	2
CCL2	2
CD163L1	2
CD209	2
CFH	2
CMKLR1	2
CNRIP1	2
CRYBB1	2
CXCL12	2
CYBRD1	2
DEPTOR	2
DIP2C	2
ECM1	2
EMB	2
ENPP2	2
ETV5	2
F13A1	2
FARP1	2
FCGBP	2
FOLR2	2
GAL3ST4	2
GAS6	2
GATM	2
GFRA2	2
GPR155	2
GPR34	2
HPGDS	2
IGF1	2
IGFBP4	2
IGSF21	2
IL2RA	2
LGMN	2
LILRB5	2
LPAR5	2
LPAR6	2
LTC4S	2
LYVE1	2
MAF	2
MAMDC2	2
ME1	2
MERTK	2
NRP1	2
OLFML2B	2
OLFML3	2
PDK4	2
PLTP	2
RAB3IL1	2
RBP1	2
RGL1	2
RNASE1	2
SCN1B	2
SDC3	2
SEPP1	2
SLC12A5	2
SLC18B1	2
SLC40A1	2
SLC7A8	2
SLCO2B1	2
STAB1	2
STARD13	2
TMEM176A	2
TMEM236	2
TMEM37	2
TMIGD3	2
TPCN1	2
WLS	2
AUTS2	20
BATF3	20
BIK	20
BTLA	20
C1orf21	20
C1orf54	20
CADM1	20
CALCRL	20
CARD11	20
CBFA2T3	20
CCND1	20
CCSER1	20
CD226	20
CLEC1A	20
CLEC9A	20
CLNK	20
CPNE3	20
CPVL	20
CST3	20
CYYR1	20
DBN1	20
DMD	20
DNASE1L3	20
DPP4	20
DUSP4	20
EGLN3	20
ENPP1	20
FAM46C	20
FKBP1B	20
FLT3	20
GCSAM	20
GNAO1	20
HDAC9	20
HLA-DOB	20
IDO1	20
IRF8	20
KIF16B	20
LAG3	20
LGALS2	20
LINC01010	20
MAGEF1	20
MAP4K1	20
MYBL1	20
NAAA	20
NET1	20
NFATC2	20
P2RY14	20
P2RY6	20
PARM1	20
PAWR	20
PDCD1	20
PLCD1	20
PLEKHA5	20
PNMA1	20
PPP1R3G	20
RAB33A	20
RAB7B	20
RAMP1	20
ROBO1	20
S100B	20
SEMA7A	20
SERPINF2	20
SLAMF7	20
SLC2A1	20
SNX22	20
SNX3	20
TACSTD2	20
TMEM14A	20
TOX	20
VMO1	20
WDFY4	20
XCR1	20
ZEB1	20
ZNF366	20
ABCG1	3
ACACB	3
ACO1	3
AKAP5	3
AKR1C2	3
ALPK3	3
AMIGO2	3
AOC3	3
ARHGEF28	3
ARHGEF35	3
ARHGEF5	3
ATL1	3
ATP10A	3
ATP6AP1L	3
BCAR1	3
C8B	3
CACNB3	3
CD101	3
CD5L	3
CDC42BPB	3
CHDH	3
CHRM3	3
CORO2A	3
CPE	3
CXCL5	3
DIXDC1	3
DTX4	3
ENPP5	3
EPB41L4A	3
FAM3B	3
FAM89A	3
FFAR4	3
FGD5	3
FHL1	3
GALNT12	3
GLDN	3
GPA33	3
GPD1	3
HOXB6	3
HOXB7	3
IGFBP2	3
IL17RB	3
INHBA	3
IQSEC3	3
ITGB8	3
ITIH5	3
KCNA3	3
KCNAB1	3
KLHL29	3
LSAMP	3
MACC1	3
MGAT3	3
MLPH	3
MME	3
MOGAT1	3
MYO6	3
PAQR5	3
PCOLCE2	3
PDGFD	3
PPIC	3
PRSS21	3
PVALB	3
RBP4	3
RND3	3
RSPO3	3
SCD	3
SLC19A3	3
SLC1A7	3
SLC47A1	3
SOBP	3
SPOCD1	3
STAC	3
STON1	3
TANC2	3
TGM2	3
TMEM74B	3
TRHDE	3
TRPC6	3
TTC39B	3
VGLL3	3
WDR49	3
ZBTB7C	3
AEBP1	4
AR	4
ASIP	4
AZIN2	4
BCL11A	4
BCL7A	4
BLNK	4
C12orf75	4
C1orf186	4
CARD11	4
CDCA7L	4
CLEC4C	4
CLIC3	4
CLN8	4
CRYM	4
CXCR3	4
CYB561A3	4
DERL3	4
EGLN3	4
EPHB1	4
FADS2	4
FLNB	4
FUZ	4
GNG7	4
GPM6B	4
GZMB	4
IRF4	4
IRF7	4
ITM2C	4
JCHAIN	4
KRT5	4
LAMP5	4
LDLRAD4	4
LILRA4	4
LINC00996	4
LINC01215	4
LPIN1	4
LTB	4
LY9	4
MAP1A	4
MYB	4
MYBL2	4
MZB1	4
NEK8	4
NOTCH4	4
PCDH9	4
PIM2	4
PLD4	4
PLVAP	4
PMEPA1	4
PPP1R14B	4
PTCRA	4
PTGDS	4
PTPRS	4
RASD1	4
SCAMP5	4
SCN9A	4
SEL1L3	4
SELL	4
SERPINF1	4
SIDT1	4
SIT1	4
SLC7A5	4
SMPD3	4
SOX4	4
SPIB	4
SPON2	4
TCF4	4
TMEM8B	4
TPM2	4
TRAF4	4
TSPAN13	4
TSPYL2	4
UGCG	4
ZNF891	4
ABCC4	5
ADAM28	5
AFF3	5
AXL	5
BANK1	5
BCL2	5
BCL7A	5
BCO2	5
C3	5
CACNA2D3	5
CCL17	5
CCND2	5
CCR6	5
CD1C	5
CD1E	5
CEACAM4	5
CLDN1	5
CLEC10A	5
CLEC5A	5
CLECL1	5
CNFN	5
CSGALNACT1	5
CST7	5
CX3CR1	5
CYP2S1	5
DEPTOR	5
DNASE1L3	5
ENTPD1	5
ETV5	5
FAM159A	5
FCER1A	5
FCGR2B	5
FILIP1L	5
FLT3	5
GHRL	5
GPAT3	5
GPX7	5
GSTM3	5
HLA-DOB	5
HLA-DPA1	5
HLA-DPB1	5
HLA-DQA1	5
HLA-DQA2	5
HLA-DQB1	5
HLA-DQB2	5
IL18R1	5
IRF4	5
ITM2C	5
LINC01480	5
LTC4S	5
MCOLN2	5
MEF2C	5
MEIKIN	5
NDRG2	5
NFATC2	5
NRARP	5
P2RY14	5
P3H2	5
PADI2	5
PALD1	5
PKIB	5
PLD4	5
PLEK2	5
PON2	5
PPP1R14A	5
PPP1R16A	5
PTGS1	5
RAB33A	5
RAMP1	5
RGS1	5
RUNX3	5
S100B	5
SATB1	5
SEMA4C	5
SH3BP4	5
SLC38A1	5
SUSD3	5
SYTL3	5
TLR10	5
TMEM156	5
TOX	5
USP53	5
WNT5A	5
ARHGAP11A	6
ARHGAP11B	6
ARHGEF39	6
ATAD2	6
AURKA	6
BIRC5	6
BRCA1	6
BUB1	6
CCDC34	6
CCNB1	6
CCNB2	6
CCNF	6
CDCA8	6
CDK1	6
CDKN2A	6
CDKN2C	6
CDKN3	6
CENPA	6
CENPE	6
CENPF	6
CENPH	6
CENPN	6
CENPU	6
CENPW	6
CEP55	6
CIT	6
CKAP2	6
CKS1B	6
CKS2	6
CLSPN	6
CRNDE	6
CTSV	6
DHFR	6
DLGAP5	6
DTYMK	6
EZH2	6
FANCI	6
FBXO5	6
GGH	6
GPSM2	6
H2AFX	6
HIST1H4C	6
HMGB3	6
HMMR	6
KIAA0101	6
KIAA1524	6
KIF11	6
KIF14	6
KIF18A	6
KIF20B	6
KIF23	6
KIF2C	6
KIFC1	6
KNSTRN	6
KPNA2	6
MAD2L1	6
MKI67	6
MXD3	6
NCAPD2	6
NCAPG	6
NCAPG2	6
NUSAP1	6
OIP5	6
PHF19	6
PHGDH	6
POC1A	6
PRC1	6
PRR11	6
PSRC1	6
PTTG1	6
RACGAP1	6
RAD51AP1	6
RPL39L	6
SAC3D1	6
SHCBP1	6
SKA2	6
SMC2	6
SMC4	6
SPAG5	6
SPDL1	6
STIL	6
STMN1	6
TK1	6
TMEM106C	6
TMEM71	6
TOP2A	6
TPX2	6
TRIP13	6
TROAP	6
TYMS	6
UBE2C	6
UBE2S	6
UBE2T	6
WEE1	6
ABI3	7
ADA	7
ADGRE1	7
ADGRE2	7
AOAH	7
APOBEC3A	7
ARHGAP29	7
C10orf54	7
C11orf21	7
C19orf38	7
CAMK1	7
CASP5	7
CCDC151	7
CCDC88C	7
CD300A	7
CD48	7
CD79B	7
CDC42EP2	7
CDH23	7
CDKN1C	7
CFP	7
CHST15	7
CHST2	7
CHST7	7
CKB	7
CORO1A	7
CX3CR1	7
CYFIP2	7
CYTIP	7
FAM110A	7
FAM65B	7
FCGR3A	7
FCGR3B	7
FCN1	7
FFAR2	7
GCH1	7
GIMAP1	7
GIMAP2	7
GIMAP7	7
GIMAP8	7
GNG2	7
GPBAR1	7
HEG1	7
HES1	7
HES4	7
ICAM2	7
ICAM4	7
IFITM1	7
IFITM2	7
IFITM3	7
ITGA4	7
ITGAL	7
LILRA1	7
LILRA2	7
LILRA5	7
LILRB1	7
LILRB2	7
LIMD2	7
LINC00877	7
LRRC25	7
MTMR11	7
MTSS1	7
NEURL1	7
PAG1	7
PLAC8	7
POU2F2	7
PPM1N	7
PTP4A3	7
RGS18	7
RHOC	7
S100Z	7
SCLT1	7
SIGLEC10	7
SLC16A7	7
SLC24A4	7
SLC2A6	7
SLC44A2	7
SMPDL3A	7
SYTL1	7
TCF7L2	7
TESC	7
TNFRSF8	7
TPPP3	7
TRAF3IP3	7
TSPAN32	7
UTRN	7
VAMP5	7
VNN1	7
ZBTB16	7
ZG16B	7
ZNF703	7
ACOT2	8
ACP5	8
ALDH2	8
ALG14	8
ALOX5AP	8
ANXA2	8
APOE	8
AQP3	8
C1GALT1C1	8
C1QA	8
C1QB	8
C1QC	8
C2	8
CD9	8
CEACAM21	8
CES1	8
CTSA	8
CTSC	8
DECR1	8
DNASE2	8
ECH1	8
EDEM2	8
FBP1	8
FOLR3	8
FUCA1	8
GLB1	8
GRN	8
GUSB	8
HEXA	8
HEXB	8
HLA-C	8
HLA-DQB1	8
HLA-DRA	8
HLA-DRB1	8
HLA-DRB5	8
HP	8
LAMP1	8
LAMP2	8
LDHD	8
LGALS3BP	8
LRPAP1	8
LTA4H	8
MARCO	8
MCEMP1	8
MDH1	8
MGST3	8
NIT2	8
NUCB1	8
PLBD1	8
POR	8
PRDX1	8
PROCR	8
RETN	8
SERPINA1	8
SERPINI1	8
SLC27A3	8
TAPBPL	8
TECR	8
TREM2	8
UROD	8
VSIG4	8
YARS2	8
AIM2	9
ANKRD22	9
APOL6	9
BATF2	9
CCL8	9
CD38	9
CMPK2	9
CXCL10	9
CXCL9	9
DDX58	9
DDX60L	9
DEFB1	9
EIF2AK2	9
EPSTI1	9
ETV7	9
FBXO6	9
GBP1	9
GBP4	9
GBP5	9
GCH1	9
GMPR	9
HAPLN3	9
HELZ2	9
HERC5	9
IFI35	9
IFI44	9
IFI44L	9
IFI6	9
IFIH1	9
IFIT1	9
IFIT2	9
IFIT3	9
IFITM1	9
IFITM3	9
IL15RA	9
IL27	9
IL4I1	9
IRF7	9
ISG15	9
ISG20	9
LAP3	9
LY6E	9
MX1	9
MX2	9
NEXN	9
NT5C3A	9
OAS1	9
OAS2	9
OAS3	9
OASL	9
PARP9	9
RABGAP1L	9
RARRES3	9
RSAD2	9
SAMD9	9
SAMD9L	9
SIGLEC1	9
SP110	9
STAT1	9
TNFSF10	9
UBE2L6	9
USP18	9
VAMP5	9
XAF1	9
ZBP1	9
